# A high-resolution model of gene expression during *Gossypium hirsutum* (cotton) fiber development

**DOI:** 10.1101/2024.07.20.604417

**Authors:** Corrinne E Grover, Josef J Jareczek, Sivakumar Swaminathan, Youngwoo Lee, Alexander H Howell, Heena Rani, Mark A Arick, Alexis G Leach, Emma R Miller, Pengcheng Yang, Guanjing Hu, Xianpeng Xiong, Eileen L Mallery, Daniel G Peterson, Jun Xie, Candace H Haigler, Olga A Zabotina, Daniel B Szymanski, Jonathan F Wendel

## Abstract

Cotton fiber development relies on complex and intricate biological processes to transform newly differentiated fiber initials into the mature, extravagantly elongated cellulosic cells that are the foundation of this economically important cash crop. Here we extend previous research into cotton fiber development by employing controlled conditions to minimize variability and utilizing time-series sampling and analyses to capture daily transcriptomic changes from early elongation through the early stages of secondary wall synthesis (6 to 24 days post anthesis; DPA). A majority of genes are expressed in fiber, largely partitioned into two major coexpression modules that represent genes whose expression generally increases or decreases during development. Differential gene expression reveals a massive transcriptomic shift between 16 and 17 DPA, corresponding to the onset of the transition phase that leads to secondary wall synthesis. Subtle gene expression changes are captured by the daily sampling, which are discussed in the context of fiber development. Coexpression and gene regulatory networks are constructed and associated with phenotypic aspects of fiber development, including turgor and cellulose production. Key genes are considered in the broader context of plant secondary wall synthesis, noting their known and putative roles in cotton fiber development. The analyses presented here highlight the importance of fine-scale temporal sampling on understanding developmental processes and offer insight into genes and regulatory networks that may be important in conferring the unique fiber phenotype.
