## Supplementary Table 2 for "A high-resolution model of gene expression during *Gossypium hirsutum* (cotton) fiber development"

### Sheet: Sheet1
Supplementary Table 2. The number of DEG for each adjacent DPA contrast, overall (DE), partitioned by greater or lesser expression in the latter DPA (DEup and DEdown), partitioned by homoeolog of origin (DEA and DED), and partitioned by homoeolog + direction of expression change (DEAup/DEAdown/DEDup/DEDdown). The A and D homoeologs refer to the maternal and paternal homoeologs from the polyploid …
contrast	DE	DEup	DEdown	DEA	DEAup	DEAdown	DED	DEDup	DEDdown
07 v 06	317	283	34	147	135	12	170	148	22
08 v 07	664	67	597	316	26	290	348	41	307
09 v 08	56	22	34	23	12	11	33	10	23
10 v 09	105	82	23	53	43	10	52	39	13
11 v 10	31	9	22	12	2	10	19	7	12
12 v 11	281	171	110	142	90	52	139	81	58
13 v 12	1461	306	1155	781	139	642	680	167	513
14 v 13	17	11	6	6	5	1	11	6	5
15 v 14	54	22	32	28	9	19	26	13	13
16 v 15	24	9	15	8	5	3	16	4	12
17 v 16	11417	6814	4603	5693	3442	2251	5724	3372	2352
18 v 17	2177	1007	1170	1065	483	582	1112	524	588
19 v 18	4709	1598	3111	2317	764	1553	2392	834	1558
20 v 19	335	222	113	174	116	58	161	106	55
21 v 20	81	40	41	37	19	18	44	21	23
22 v 21	16	5	11	6	3	3	10	2	8
23 v 22	5562	2206	3356	2715	1081	1634	2847	1125	1722
24 v 23	256	201	55	127	100	27	129	101	28
