## Supplementary Table 3 for "A high-resolution model of gene expression during *Gossypium hirsutum* (cotton) fiber development"

### Sheet: Sheet1
Supplementary Table 3. Number of genes per WGCNA module; number of upregulated or downregulated genes that exhibit transient or transitional changes (by ImpulseDE2); and the percent of each category in a given module (e.g., %Iup ME1 = 26.43%, meaning ~26.5% of impulse up genes are in ME1) or the percent of the module composed of that category (e.g., % module in Iup for ME1 = 3.98%, meaning ~4% of…
WGCNA module	Genes in module	Transient up	% Iup in this module	% module in Iup		Transient down	% Idown in this module	% module in		Transition up	% Tup in this module	% module in		Transition down	% Tdown in this module	% module in
0	9748	259	0.0761317	0.0265696		293	0.156601	0.0300574		211	0.011061	0.0216455		148	0.0102132	0.0151826
1	22583	899	0.264256	0.0398087		400	0.213789	0.0177124		16705	0.875708	0.739716		191	0.0131806	0.00845769
2	18919	370	0.10876	0.0195571		798	0.42651	0.0421798		168	0.00880688	0.00887996		12991	0.896487	0.686664
3	7177	7	0.00205761	0.000975338		21	0.0112239	0.00292601		12	0.000629063	0.00167201		2	0.000138017	0.000278668
4	2100	27	0.00793651	0.0128571		157	0.0839123	0.0747619		76	0.00398406	0.0361905		334	0.0230488	0.159048
5	1833	177	0.0520282	0.096563		22	0.0117584	0.0120022		404	0.0211784	0.220404		64	0.00441653	0.0349154
6	1784					114	0.06093	0.0639013		982	0.0514783	0.550448		5	0.000345042	0.00280269
7	1295	140	0.0411523	0.108108		21	0.0112239	0.0162162		10	0.000524219	0.00772201		485	0.033469	0.374517
8	776	450	0.132275	0.579897						291	0.0152548	0.375		4	0.000276033	0.00515464
9	531	443	0.130218	0.834275						13	0.000681485	0.0244821		15	0.00103513	0.0282486
10	463									22	0.00115328	0.0475162		3	0.000207025	0.00647948
11	426	106	0.0311581	0.248826		2	0.00106895	0.00469484		88	0.00461313	0.206573		8	0.000552067	0.0187793
12	395	134	0.0393886	0.339241		24	0.0128274	0.0607595		1	5.24219e-05	0.00253165		30	0.00207025	0.0759494
13	361	174	0.0511464	0.481994						51	0.00267352	0.141274		7	0.000483058	0.0193906
14	283	141	0.0414462	0.498233										129	0.00890208	0.45583
15	200	52	0.0152851	0.26						32	0.0016775	0.16
16	192	23	0.00676073	0.119792		18	0.00962052	0.09375		5	0.000262109	0.0260417		75	0.00517563	0.390625
17	143					1	0.000534474	0.00699301		5	0.000262109	0.034965
	69209	3402	1	0.0491555		1871	1	0.0270341		19076	1	0.275629		14491	1	0.20938
