## Supplementary Table 4 for "A high-resolution model of gene expression during *Gossypium hirsutum* (cotton) fiber development"

### Sheet: Sheet1
Supplementary Table 4. Average values for measured trait data with standard deviations. Pectin (mg), hemicellulose (mg), cellulose (mg), and crystalline cellulose (mg) are per boll and are derived from the first 3 replicates listed in Swaminathan et al (2024), except for DPAs 14, 20, and 24, which have 2 replicates only. Fiber length (mm) is from Howell et al (2024). Replicates for each of these …
	Pectin (mg)	Hemicellulose (mg)	Crystalline Cellulose (mg)	Fiber Length	Turgor (Mpa)
DPA06	2.93 ±0.93	2.07 ±0.83	0.24 ±0.04	5.63 ±1.53	0.082
DPA07	4.20 ±2.16	3.23 ±1.10	0.34 ±0.30	6.96 ±1.33	0.089
DPA08	4.83 ±2.57	5.57 ±0.74	0.96 ±0.11	10.43 ±3.06	0.096
DPA09	6.77 ±2.91	10.37 ±2.51	1.93 ±0.12	14.20 ±3.16	0.103
DPA10	5.70 ±2.43	11.97 ±2.24	3.15 ±0.24	19.53 ±2.51	0.115
DPA11	5.73 ±2.69	10.87 ±3.58	3.78 ±0.51	21.57 ±1.47	0.211
DPA12	5.33 ±0.46	11.83 ±2.49	3.89 ±0.16	25.43 ±1.19	0.307
DPA13	5.83 ±1.19	8.70 ±1.75	4.34 ±1.46	26.20 ±0.70	0.403
DPA14	8.80 ±0.00	17.35 ±0.21	8.94 ±0.66	30.00 ±0.85	0.499
DPA15	8.10 ±0.62	19.00 ±5.04	10.00 ±2.30	30.33 ±2.82	0.595
DPA16	8.90 ±2.36	15.40 ±4.20	9.33 ±0.85	33.70 ±1.62	0.669
DPA17	9.87 ±2.40	27.90 ±4.25	18.83 ±3.04	37.57 ±0.20	0.568
DPA18	16.70 ±3.83	35.90 ±5.26	36.01 ±6.86	42.03 ±2.71	0.467
DPA19	14.33 ±0.98	33.80 ±10.47	54.96 ±4.65	46.47 ±0.00	0.366
DPA20	15.60 ±0.28	31.80 ±1.84	84.30 ±4.66	41.50 ±1.91	0.28
DPA21	15.37 ±1.81	33.40 ±2.70	97.85 ±2.67	39.97 ±2.97	0.277
DPA22	19.67 ±2.21	35.43 ±1.80	108.01 ±20.72	42.10 ±0.99	0.273
DPA23	17.23 ±0.80	29.93 ±2.80	119.85 ±11.46	43.10 ±1.00	0.27
DPA24	23.80 ±2.12	42.50 ±0.57	176.36 ±8.88	41.20 ±5.37	0.267
