## Supplementary Table 6 for "A high-resolution model of gene expression during *Gossypium hirsutum* (cotton) fiber development"

### Sheet: proposed CESA
Supplementary Table 7. Identification of G. hirsutum cellulose synthase (CESA) orthologs relative to other known species
Wall	Clade	Sub class	Arabidopsis thaliana		Populus trichocarpa	G. raimondii		G. hirsutum
			Reported CESA	Gene ID	Reported CESA	Reported CESA	Gene ID	Proposed name	Gene ID
PCW	1	A	AtCesA1	AT4G32410	PtiCesA1-A	GrCESA1-A	Gorai.009G010200	GhCESA1-A-At	Gorai.009G010200.At
								GhCESA1-A-Dt	Gorai.009G010200.Dt
		B	AtCesA10	AT2G25540	PtiCesA1-B	GrCESA1-B	Gorai.009G009500	GhCESA1-B-At	Gorai.009G009500.At
								GhCESA1-B-Dt	Gorai.009G009500.Dt
	3	A	AtCesA3	AT5G05170	PtiCesA3-A	GrCESA3-A	Gorai.004G065900	GhCESA3-A-At	Gorai.004G065900.At
								GhCESA3-A-Dt	Gorai.004G065900.Dt
		B			PtiCesA3-B	GrCESA3-B	Gorai.004G172400	GhCESA3-B-At	Gorai.004G172400.At
								GhCESA3-B-Dt	Gorai.004G172400.Dt
		C & D			PtiCesA3-C & D	GrCESA3-C	Gorai.003G092600	GhCESA3-C-At	Gorai.003G092600.At
								GhCESA3-C-Dt	Gorai.003G092600.Dt
	6	A	AtCesA2	AT4G39350	PtiCesA6-A	GrCESA6-A	Gorai.003G049300	GhCESA6-A-At	Gorai.003G049300.At
								GhCESA6-A-Dt	Gorai.003G049300.Dt
		B	AtCesA5	AT5G09870	PtiCesA6-B	GrCESA6-B	Gorai.009G255100	GhCESA6-B-At	Gorai.009G255100.At
								GhCESA6-B-Dt	Gorai.009G255100.Dt
		C	AtCesA6	AT5G64740	PtiCesA6-C	GrCESA6-C	Gorai.010G134500	GhCESA6-C-At	Gorai.010G134500.At
								GhCESA6-C-Dt	Gorai.010G134500.Dt
		D	AtCesA9	AT2G21770	PtiCesA6-D	GrCESA6-D	Gorai.002G150300	GhCESA6-D-At	Gorai.002G150300.At
								GhCESA6-D-Dt	Gorai.002G150300.Dt
		E			PtiCesA6-E	GrCESA6-E	Gorai.013G199500	GhCESA6-E-At	Gorai.013G199500.At
								GhCESA6-E-Dt	Gorai.013G199500.Dt
		F			PtiCesA6-F	GrCESA6-F	Gorai.008G100200	GhCESA6-F-At or GhCESA6-Fa-At	Gorai.008G100200.At
								GhCESA6-F-Dt or GhCESA6-Fa-Dt	Gorai008G100200.Dt
							Gorai.008G100100*	GhCESA6-Fb-At	Gorai.008G100100.At
								GhCESA6-Fb-Dt	Gorai.008G100100.Dt
SCW	4	A	AtCesA4	AT5G44030	PtiCesA4	GrCESA4-A	Gorai.001G238100	GhCESA4-A-At	Gorai.001G238100.At
								GhCESA4-A-Dt	Gorai.001G238100.Dt
		B				GrCESA4-B	Gorai.004G057400	GhCESA4-B-At	Gorai.004G057400.At
								GhCESA4-B-Dt	Gorai.004G057400.Dt
	7	A	AtCesA7	AT5G17420	PtiCesA7-A	GrCESA7-A	Gorai.001G044700	GhCESA7-A-At	Gorai.001G044700.At
								GhCESA7-A-Dt	Gorai.001G044700.Dt
		B			PtiCesA7-B	GrCESA7-B	Gorai.009G009700	GhCESA7-B-At	Gorai.009G009700.At
								GhCESA7-B-Dt	Gorai.009G009700.Dt
	8	A	AtCesA8	AT4G18780	PtiCesA8-A	GrCESA8-A	Gorai.009G161200	GhCESA8-A-At	Gorai.009G161200.At
								GhCESA8-A-Dt	Gorai.009G161200.Dt
		B			PtiCesA8-B	GrCESA8-B	Gorai.011G037900	GhCESA8-B-At	Gorai.011G037900.At
								GhCESA8-B-Dt	Gorai.011G037900.Dt
References			Richmond and Somerville (2000)		Kumar et al. (2009)	Kim et al. (2019)		Present work
* These CESA genes consist of truncated fragments

### Sheet: Kim et al 2019
Table 1 Comparisons of CESA orthologs from two diploid cotton species, G. raimondii and G. arboreum with those from diploid Arabidopsis and paleopolyploid Populus
From: Functional divergence of cellulose synthase orthologs in between wild Gossypium raimondii and domesticated G. arboreum diploid cotton species
Wall	Clade	Sub class	Arabidopsis. thaliana CESA	Populus trichocarpa CESA	G. raimondii (D5 genome)			G. arboreum (A2 genome)
					Reported CESA	Proposed name	Gene ID	Reported CESA	Proposed names	Gene ID
PCW	1	A	AtCesA1	PtiCesA1-A	GrCESA1-A	GrCESA1-A	Gorai.009G010200
		B	AtCesA10	PtiCesA1-B	GrCESA1-B	GrCESA1-B	Gorai.009G009500		GaCESA1-Ba	Cotton_A_16256 & 16257
	3	A	AtCesA3	PtiCesA3-A	GrCESA3-A	GrCESA3-A	Gorai.004G065900	GaCesA3-4	GaCESA3-A	Cotton_A_03319
		B		PtiCesA3-B	GrCESA3-B	GrCESA3-B	Gorai.004G172400	GaCesA3-2 or 4-2b	GaCESA3-B	Cotton_A_12985
		C & D		PtiCesA3-C & D	GrCESA3-C	GrCESA3-C	Gorai.003G092600	GaCesA3-7	GaCESA3-C	Cotton_A_36448
	6	A	AtCesA2	PtiCesA6-A	GrCESA6-A	GrCESA6-A	Gorai.003G049300	GaCesA6-5	GaCESA6-A	Cotton_A_25726
		B	AtCesA5	PtiCesA6-B	GrCESA6-B	GrCESA6-B	Gorai.009G255100	GaCesA6-2	GaCESA6-B	Cotton_A_33937
		C	AtCesA6	PtiCesA6-C	GrCESA6-C	GrCESA6-C	Gorai.010G134500	GaCesA6-8	GaCESA6-C	Cotton_A_40717
		D	AtCesA9	PtiCesA6-D	GrCESA6-D	GrCESA6-D	Gorai.002G150300	GaCesA6-10	GaCESA6-D	Cotton_A_35866
		E		PtiCesA6-E		GrCESA6-Ec	Gorai.013G199500	GaCesA6-4	GaCESA6-Ec	Cotton_A_22379
		F		PtiCesA6-F		GrCESA6-Fa	Gorai.008G100100 & 008G100200	GaCesA6-7	GaCESA6-Fc	Cotton_A_12808
SCW	4	A	AtCesA4	PtiCesA4	GrCESA4-A	GrCESA4-A	Gorai.001G238100	GaCesA4-4	GaCESA4-A	Cotton_A_05922
		B			GrCESA4-B	GrCESA4-B	Gorai.004G057400	GaCesA4-1	GaCESA4-B	Cotton_A_03224
	7	A	AtCesA7	PtiCesA7-A	GrCESA7-A	GrCESA7-A	Gorai.001G044700	GaCesA8-3d	GaCESA7-A	Cotton_A_03538
		B		PtiCesA7-B	GrCESA7-B	GrCESA7-B	Gorai.009G009700	GaCesA7-3	GaCESA7-B	Cotton_A_16254
	8	A	AtCesA8	PtiCesA8-A	GrCESA8-A	GrCESA8-A	Gorai.009G161200		GaCESA8-Aa	Cotton_A_12404 & 12405
		B		PtiCesA8-B	GrCESA8-B	GrCESA8-B	Gorai.011G037900	GaCesA8-1	GaCESA8-B	Cotton_A_17521
References			Richmond and Somerville (2000)	Kumar et al. (2009)	Paterson et al. (2012)	Present work		Li et al. (2014, 2015)	Present work
a These CESA genes consist of truncated fragments and lack structural integrity
b GaCesA3-2 and GaCesA4-2, originally identified by Li et al. (2015), share a common gene ID
c These CESA genes lack conserved residues that may be involved in the catalytic function
d GaCesA8-3, previously classified in the clade 7 (Li et al. 2015), is reclassified into clade 8
