## Supplementary Table 7 for "A high-resolution model of gene expression during *Gossypium hirsutum* (cotton) fiber development"

### Sheet: Sheet1
Supplementary Table 7. Edges in the GRN that directly include a CesA target. TF family is listed, where applicable. Arabidopsis IDs are included for the source nodes, and modules are listed for both source and target.The inverse rank product score and rank from Seidr are provided in the final two columns.
Source	Family	Arabidopsis ID	source module	Target	CesA	stage	target module	irp_score	irp_rank
Gorai.003G103100.1.D	Dof	AT5G60850.1	2	Gorai.004G172400.1.D	GhCESA3-B-Dt	PCW	14	0.305136	1202080
Gorai.001G028200.1.D	MYB	AT4G32730.2	1	Gorai.003G092600.1.A	GhCESA3-C-At	PCW	1	0.294223	1844880
Gorai.001G054600.1.D	ARF	AT5G62000.1	1	Gorai.003G092600.1.D	GhCESA3-C-Dt	PCW	0	0.280006	3452840
Gorai.008G210200.1.D	ARF	AT5G62000.1	6	Gorai.009G255100.1.A	GhCESA6-B-At	PCW	1	0.26134	8075520
Gorai.002G004700.1.A	DBB	AT4G39070.1	6	Gorai.009G255100.1.A	GhCESA6-B-At	PCW	1	0.25689	9802280
Gorai.008G193700.1.D	Dof	AT3G47500.1	1	Gorai.009G255100.1.A	GhCESA6-B-At	PCW	1	0.336578	489743
Gorai.009G105400.1.D	EIL	AT3G20770.1	1	Gorai.009G255100.1.A	GhCESA6-B-At	PCW	1	0.255814	10213200
Gorai.007G105700.1.D	ERF	AT4G27950.1	0	Gorai.009G255100.1.A	GhCESA6-B-At	PCW	1	0.250746	12120600
Gorai.005G083700.1.A	GRAS	AT1G21450.1	1	Gorai.009G255100.1.A	GhCESA6-B-At	PCW	1	0.268835	5691580
Gorai.006G179700.1.D	MYB	AT3G09230.1	1	Gorai.009G255100.1.A	GhCESA6-B-At	PCW	1	0.285451	2701050
Gorai.007G218100.1.D	MYB	AT4G37260.1	1	Gorai.009G255100.1.A	GhCESA6-B-At	PCW	1	0.22488	22799600
Gorai.007G034000.1.D	MYB_related	AT1G74840.1	1	Gorai.009G255100.1.A	GhCESA6-B-At	PCW	1	0.293945	1866580
Gorai.003G156000.1.D	TALE	AT5G41410.1	1	Gorai.001G238100.1.A	GhCESA4-A-At	SCW	1	0.365205	249065
Gorai.003G156000.1.D	TALE	AT5G41410.1	1	Gorai.001G238100.1.D	GhCESA4-A-Dt	SCW	1	0.4217	74292
Gorai.003G156000.1.D	TALE	AT5G41410.1	1	Gorai.004G057400.1.D	GhCESA4-B-Dt	SCW	1	0.408902	97855
Gorai.007G287800.1.A	GATA	AT4G32890.1	2	Gorai.009G009700.1.D	GhCESA7-B-Dt	SCW	1	0.439329	50757
Gorai.003G155400.1.A	MYB	AT1G63910.1	1	Gorai.009G009700.1.D	GhCESA7-B-Dt	SCW	1	0.364982	250289
Gorai.004G138300.1.D	MYB	AT1G63910.1	1	Gorai.009G009700.1.D	GhCESA7-B-Dt	SCW	1	0.462506	31345
Gorai.007G112500.1.A	NAC	AT2G46770.1	1	Gorai.009G009700.1.D	GhCESA7-B-Dt	SCW	1	0.394333	133195
Gorai.008G130300.1.A	NAC	AT2G46770.1	1	Gorai.009G009700.1.D	GhCESA7-B-Dt	SCW	1	0.328286	606270
Gorai.008G155200.1.D	NAC	AT4G28500.1	1	Gorai.009G009700.1.D	GhCESA7-B-Dt	SCW	1	0.403875	108732
Gorai.008G242800.1.A	TALE	AT1G62990.1	1	Gorai.009G009700.1.D	GhCESA7-B-Dt	SCW	1	0.353171	327460
Gorai.008G178000.1.D	C2H2	AT1G26610.1	1	Gorai.011G037900.1.A	GhCESA8-B-At	SCW	1	0.415912	84310
Gorai.009G090200.1.D	C2H2	AT2G28200.1	1	Gorai.011G037900.1.A	GhCESA8-B-At	SCW	1	0.362665	263465
Gorai.011G029200.1.A	Dof	AT5G60850.1	8	Gorai.011G037900.1.D	GhCESA8-B-Dt	SCW	1	0.324114	678822
Gorai.001G148500.1.A	MYB	AT1G09540.1	1	Gorai.011G037900.1.D	GhCESA8-B-Dt	SCW	1	0.405375	105120
Gorai.004G138300.1.A	MYB	AT1G63910.1	1	Gorai.011G037900.1.D	GhCESA8-B-Dt	SCW	1	0.339609	453819
Gorai.004G206600.1.A	TALE	AT1G62990.1	1	Gorai.011G037900.1.D	GhCESA8-B-Dt	SCW	1	0.430635	61265
Gorai.009G396900.1.D	TALE	AT2G35940.1	1	Gorai.011G037900.1.D	GhCESA8-B-Dt	SCW	1	0.383846	165923
Gorai.003G033300.1.D		AT5G65760.1	0	Gorai.009G010200.1.A	GhCESA1-A-At	PCW	12	0.280561	3366920
Gorai.007G295500.1.A		AT1G08960.1	0	Gorai.009G010200.1.A	GhCESA1-A-At	PCW	12	0.254143	10851400
Gorai.002G133700.1.D		AT1G47056.1	1	Gorai.009G010200.1.A	GhCESA1-A-At	PCW	12	0.328633	600706
Gorai.004G011600.1.D		AT1G08420.1	1	Gorai.009G010200.1.A	GhCESA1-A-At	PCW	12	0.31339	924049
Gorai.004G108200.1.D		AT5G10790.1	1	Gorai.009G010200.1.A	GhCESA1-A-At	PCW	12	0.235837	18435500
Gorai.009G004400.1.A		AT5G57360.1	1	Gorai.009G010200.1.A	GhCESA1-A-At	PCW	12	0.224598	22904800
Gorai.001G035900.1.A		AT5G11040.1	2	Gorai.009G010200.1.A	GhCESA1-A-At	PCW	12	0.355418	310852
Gorai.001G225600.1.A		AT4G12650.1	12	Gorai.009G010200.1.A	GhCESA1-A-At	PCW	12	0.471179	26421
Gorai.007G256600.1.D		AT3G03770.1	14	Gorai.009G010200.1.A	GhCESA1-A-At	PCW	12	0.237217	18013800
Gorai.005G216700.1.D		AT2G17265.1	16	Gorai.009G010200.1.A	GhCESA1-A-At	PCW	12	0.255132	10475600
Gorai.003G062300.1.D		AT2G44660.1	0	Gorai.009G010200.1.D	GhCESA1-A-Dt	PCW	1	0.312116	960455
Gorai.009G284900.1.A		AT1G76920.1	0	Gorai.009G010200.1.D	GhCESA1-A-Dt	PCW	1	0.25339	11135300
Gorai.001G020200.1.D		AT4G33210.1	1	Gorai.009G010200.1.D	GhCESA1-A-Dt	PCW	1	0.366129	243958
Gorai.001G072400.1.A		AT1G18840.1	1	Gorai.009G010200.1.D	GhCESA1-A-Dt	PCW	1	0.266745	6263790
Gorai.001G099500.1.A		AT4G12700.1	1	Gorai.009G010200.1.D	GhCESA1-A-Dt	PCW	1	0.239964	16955000
Gorai.001G106800.1.A		AT1G07810.1	1	Gorai.009G010200.1.D	GhCESA1-A-Dt	PCW	1	0.306098	1162220
Gorai.001G188500.1.D		AT3G25140.1	1	Gorai.009G010200.1.D	GhCESA1-A-Dt	PCW	1	0.32226	714654
Gorai.001G223100.1.D		AT2G04360.1	1	Gorai.009G010200.1.D	GhCESA1-A-Dt	PCW	1	0.220667	24160900
Gorai.002G014700.1.D		AT1G76490.1	1	Gorai.009G010200.1.D	GhCESA1-A-Dt	PCW	1	0.329904	581104
Gorai.002G133700.1.D		AT1G47056.1	1	Gorai.009G010200.1.D	GhCESA1-A-Dt	PCW	1	0.253327	11158800
Gorai.002G137700.1.A		AT1G27595.1	1	Gorai.009G010200.1.D	GhCESA1-A-Dt	PCW	1	0.285696	2672650
Gorai.002G185300.1.D		AT1G60490.1	1	Gorai.009G010200.1.D	GhCESA1-A-Dt	PCW	1	0.262276	7731320
Gorai.002G252900.1.A		AT1G07810.1	1	Gorai.009G010200.1.D	GhCESA1-A-Dt	PCW	1	0.232125	19565100
Gorai.003G148200.1.D		AT5G06460.1	1	Gorai.009G010200.1.D	GhCESA1-A-Dt	PCW	1	0.254141	10852400
Gorai.004G011600.1.D		AT1G08420.1	1	Gorai.009G010200.1.D	GhCESA1-A-Dt	PCW	1	0.255249	10430800
Gorai.004G025000.1.D		AT4G26000.1	1	Gorai.009G010200.1.D	GhCESA1-A-Dt	PCW	1	0.295221	1769990
Gorai.004G042100.1.D		AT4G20960.1	1	Gorai.009G010200.1.D	GhCESA1-A-Dt	PCW	1	0.337888	473550
Gorai.004G042200.1.A		AT4G00660.1	1	Gorai.009G010200.1.D	GhCESA1-A-Dt	PCW	1	0.21946	24554400
Gorai.004G108200.1.D		AT5G10790.1	1	Gorai.009G010200.1.D	GhCESA1-A-Dt	PCW	1	0.277463	3886730
Gorai.004G293600.1.A		AT2G43240.1	1	Gorai.009G010200.1.D	GhCESA1-A-Dt	PCW	1	0.238342	17623900
Gorai.005G181800.1.A		AT5G15680.1	1	Gorai.009G010200.1.D	GhCESA1-A-Dt	PCW	1	0.22322	23370600
Gorai.006G049500.1.D		AT1G63700.1	1	Gorai.009G010200.1.D	GhCESA1-A-Dt	PCW	1	0.230556	20207400
Gorai.006G098500.1.D		AT1G79920.1	1	Gorai.009G010200.1.D	GhCESA1-A-Dt	PCW	1	0.250505	12207600
Gorai.006G187300.1.A		AT5G62910.1	1	Gorai.009G010200.1.D	GhCESA1-A-Dt	PCW	1	0.235037	18666100
Gorai.006G236400.1.A		AT5G19180.1	1	Gorai.009G010200.1.D	GhCESA1-A-Dt	PCW	1	0.263223	7396640
Gorai.007G083000.1.A		AT3G02130.1	1	Gorai.009G010200.1.D	GhCESA1-A-Dt	PCW	1	0.374179	204221
Gorai.007G104800.1.A		AT3G61600.2	1	Gorai.009G010200.1.D	GhCESA1-A-Dt	PCW	1	0.263269	7380800
Gorai.007G161400.1.D		AT5G48380.1	1	Gorai.009G010200.1.D	GhCESA1-A-Dt	PCW	1	0.291468	2068840
Gorai.007G252500.1.D		AT1G08700.1	1	Gorai.009G010200.1.D	GhCESA1-A-Dt	PCW	1	0.308509	1073570
Gorai.007G322800.1.A		AT1G53050.1	1	Gorai.009G010200.1.D	GhCESA1-A-Dt	PCW	1	0.24801	13138900
Gorai.008G219700.1.A		AT4G19180.1	1	Gorai.009G010200.1.D	GhCESA1-A-Dt	PCW	1	0.297583	1607430
Gorai.008G275200.1.A		AT5G24010.1	1	Gorai.009G010200.1.D	GhCESA1-A-Dt	PCW	1	0.266506	6333720
Gorai.009G416700.1.D		AT5G03280.1	1	Gorai.009G010200.1.D	GhCESA1-A-Dt	PCW	1	0.422585	72933
Gorai.011G047800.1.D		AT1G17210.1	1	Gorai.009G010200.1.D	GhCESA1-A-Dt	PCW	1	0.274864	4390910
Gorai.011G093300.1.D		AT3G27325.2	1	Gorai.009G010200.1.D	GhCESA1-A-Dt	PCW	1	0.212442	27151400
Gorai.011G207200.1.D		AT1G49540.1	1	Gorai.009G010200.1.D	GhCESA1-A-Dt	PCW	1	0.246522	13758700
Gorai.012G026900.1.A		AT5G36230.1	1	Gorai.009G010200.1.D	GhCESA1-A-Dt	PCW	1	0.287219	2501360
Gorai.013G187100.1.A		AT2G39840.1	1	Gorai.009G010200.1.D	GhCESA1-A-Dt	PCW	1	0.233105	19232100
Gorai.001G061200.1.A		AT5G50330.1	4	Gorai.009G010200.1.D	GhCESA1-A-Dt	PCW	1	0.303501	1277390
Gorai.005G050500.1.D		AT1G04430.1	8	Gorai.009G010200.1.D	GhCESA1-A-Dt	PCW	1	0.372118	213568
Gorai.009G010200.1.A		AT4G32410.1	12	Gorai.009G010200.1.D	GhCESA1-A-Dt	PCW	1	0.283671	2922260
Gorai.006G202100.1.D		AT5G53480.1	2	Gorai.009G009500.1.A	GhCESA1-B-At	PCW	2	0.302649	1319380
Gorai.001G211500.1.A		AT2G38020.1	0	Gorai.009G009500.1.D	GhCESA1-B-Dt	PCW	2	0.32348	690711
Gorai.007G004500.1.A		AT3G18060.1	0	Gorai.009G009500.1.D	GhCESA1-B-Dt	PCW	2	0.309229	1049050
Gorai.006G195200.1.D		AT1G49040.1	2	Gorai.009G009500.1.D	GhCESA1-B-Dt	PCW	2	0.374938	200945
Gorai.006G202000.1.D		AT5G53480.1	2	Gorai.009G009500.1.D	GhCESA1-B-Dt	PCW	2	0.355676	308962
Gorai.006G202100.1.D		AT5G53480.1	2	Gorai.009G009500.1.D	GhCESA1-B-Dt	PCW	2	0.374595	202434
Gorai.008G031400.1.A		AT1G62020.1	2	Gorai.009G009500.1.D	GhCESA1-B-Dt	PCW	2	0.346889	379850
Gorai.008G294100.1.D		AT1G48410.1	2	Gorai.009G009500.1.D	GhCESA1-B-Dt	PCW	2	0.32567	650380
Gorai.009G009500.1.A		AT4G32410.1	2	Gorai.009G009500.1.D	GhCESA1-B-Dt	PCW	2	0.545415	7070
Gorai.008G223700.1.A		AT3G03050.1	14	Gorai.009G009500.1.D	GhCESA1-B-Dt	PCW	2	0.319122	781428
Gorai.013G252300.1.A		AT2G13370.1	0	Gorai.004G065900.1.A	GhCESA3-A-At	PCW	4	0.255748	10238800
Gorai.013G258100.1.D		0	0	Gorai.004G065900.1.A	GhCESA3-A-At	PCW	4	0.238556	17542400
Gorai.011G096000.1.D		AT5G40190.1	1	Gorai.004G065900.1.A	GhCESA3-A-At	PCW	4	0.340474	444154
Gorai.012G022400.1.D		AT3G10650.1	1	Gorai.004G065900.1.A	GhCESA3-A-At	PCW	4	0.295144	1775440
Gorai.002G029000.1.A		AT4G16070.1	4	Gorai.004G065900.1.A	GhCESA3-A-At	PCW	4	0.266552	6320110
Gorai.011G062600.1.A		AT1G67120.1	4	Gorai.004G065900.1.A	GhCESA3-A-At	PCW	4	0.206316	29893500
Gorai.011G183100.1.A		AT5G18860.1	4	Gorai.004G065900.1.A	GhCESA3-A-At	PCW	4	0.219166	24653200
Gorai.013G270400.1.A		AT5G06460.1	4	Gorai.004G065900.1.A	GhCESA3-A-At	PCW	4	0.243973	14977900
Gorai.001G182400.1.D		AT1G04120.1	0	Gorai.004G065900.1.D	GhCESA3-A-Dt	PCW	1	0.258118	9329700
Gorai.003G009700.1.A		AT2G17930.1	0	Gorai.004G065900.1.D	GhCESA3-A-Dt	PCW	1	0.230516	20225200
Gorai.003G092600.1.D		AT5G05170.1	0	Gorai.004G065900.1.D	GhCESA3-A-Dt	PCW	1	0.310694	1002850
Gorai.001G020200.1.D		AT4G33210.1	1	Gorai.004G065900.1.D	GhCESA3-A-Dt	PCW	1	0.280636	3355650
Gorai.001G062000.1.A		AT5G63190.1	1	Gorai.004G065900.1.D	GhCESA3-A-Dt	PCW	1	0.280778	3334100
Gorai.001G083100.1.D		AT5G37310.1	1	Gorai.004G065900.1.D	GhCESA3-A-Dt	PCW	1	0.237698	17854000
Gorai.001G106800.1.A		AT1G07810.1	1	Gorai.004G065900.1.D	GhCESA3-A-Dt	PCW	1	0.223111	23405000
Gorai.001G122400.1.D		AT1G02410.1	1	Gorai.004G065900.1.D	GhCESA3-A-Dt	PCW	1	0.213021	26915500
Gorai.001G203600.1.D		AT3G02420.1	1	Gorai.004G065900.1.D	GhCESA3-A-Dt	PCW	1	0.243494	15218700
Gorai.002G008100.1.A		AT3G19240.1	1	Gorai.004G065900.1.D	GhCESA3-A-Dt	PCW	1	0.322142	717036
Gorai.002G014400.1.A		AT4G35300.1	1	Gorai.004G065900.1.D	GhCESA3-A-Dt	PCW	1	0.25516	10465300
Gorai.002G063400.1.A		AT3G15010.1	1	Gorai.004G065900.1.D	GhCESA3-A-Dt	PCW	1	0.241831	16055900
Gorai.002G065600.1.A		AT3G15070.1	1	Gorai.004G065900.1.D	GhCESA3-A-Dt	PCW	1	0.2239	23150400
Gorai.002G162100.1.A		AT5G03340.1	1	Gorai.004G065900.1.D	GhCESA3-A-Dt	PCW	1	0.302534	1325120
Gorai.002G185300.1.D		AT1G60490.1	1	Gorai.004G065900.1.D	GhCESA3-A-Dt	PCW	1	0.301446	1381140
Gorai.003G031700.1.D		AT3G49800.1	1	Gorai.004G065900.1.D	GhCESA3-A-Dt	PCW	1	0.272602	4846950
Gorai.004G025000.1.A		AT4G26000.1	1	Gorai.004G065900.1.D	GhCESA3-A-Dt	PCW	1	0.321903	721925
Gorai.011G047800.1.D		AT1G17210.1	1	Gorai.004G065900.1.D	GhCESA3-A-Dt	PCW	1	0.251226	11947400
Gorai.011G147900.1.A		AT1G14780.1	1	Gorai.004G065900.1.D	GhCESA3-A-Dt	PCW	1	0.241264	16338600
Gorai.011G194100.1.A		AT3G16830.1	1	Gorai.004G065900.1.D	GhCESA3-A-Dt	PCW	1	0.236856	18128800
Gorai.013G003100.1.A		AT5G04870.1	1	Gorai.004G065900.1.D	GhCESA3-A-Dt	PCW	1	0.237329	17977600
Gorai.013G073400.1.D		AT2G20900.2	1	Gorai.004G065900.1.D	GhCESA3-A-Dt	PCW	1	0.384431	163915
Gorai.013G241300.1.D		AT5G57870.2	1	Gorai.004G065900.1.D	GhCESA3-A-Dt	PCW	1	0.290078	2196590
Gorai.013G271600.1.A		AT1G06840.1	1	Gorai.004G065900.1.D	GhCESA3-A-Dt	PCW	1	0.283596	2932110
Gorai.001G019500.1.D		AT2G26290.1	8	Gorai.004G065900.1.D	GhCESA3-A-Dt	PCW	1	0.275176	4328360
Gorai.002G007700.1.D		AT1G49670.1	8	Gorai.004G065900.1.D	GhCESA3-A-Dt	PCW	1	0.281695	3197620
Gorai.002G113500.1.A		AT1G20823.1	8	Gorai.004G065900.1.D	GhCESA3-A-Dt	PCW	1	0.281828	3178320
Gorai.003G038700.1.D		AT4G39840.1	8	Gorai.004G065900.1.D	GhCESA3-A-Dt	PCW	1	0.224364	22990000
Gorai.013G093300.1.A		AT1G13860.1	9	Gorai.004G065900.1.D	GhCESA3-A-Dt	PCW	1	0.246205	13900700
Gorai.002G038300.1.A		AT1G66340.1	12	Gorai.004G065900.1.D	GhCESA3-A-Dt	PCW	1	0.25181	11732000
Gorai.001G174600.1.A		AT2G45290.1	0	Gorai.004G172400.1.A	GhCESA3-B-At	PCW	14	0.279185	3585130
Gorai.002G166300.1.A		AT1G59820.1	0	Gorai.004G172400.1.A	GhCESA3-B-At	PCW	14	0.323991	681098
Gorai.003G015500.1.D		AT5G66760.1	0	Gorai.004G172400.1.A	GhCESA3-B-At	PCW	14	0.293866	1873030
Gorai.004G018200.1.A		AT3G07160.1	0	Gorai.004G172400.1.A	GhCESA3-B-At	PCW	14	0.271046	5176650
Gorai.012G075900.1.A		AT3G55830.1	0	Gorai.004G172400.1.A	GhCESA3-B-At	PCW	14	0.316048	853994
Gorai.012G146700.1.A		AT3G18860.1	0	Gorai.004G172400.1.A	GhCESA3-B-At	PCW	14	0.261759	7920710
Gorai.013G010200.1.A		AT3G14172.1	0	Gorai.004G172400.1.A	GhCESA3-B-At	PCW	14	0.259676	8711830
Gorai.004G065900.1.D		AT5G05170.1	1	Gorai.004G172400.1.A	GhCESA3-B-At	PCW	14	0.35485	314919
Gorai.004G177000.1.D		AT1G31730.1	1	Gorai.004G172400.1.A	GhCESA3-B-At	PCW	14	0.264617	6921250
Gorai.005G247200.1.D		AT1G62020.1	1	Gorai.004G172400.1.A	GhCESA3-B-At	PCW	14	0.311699	972564
Gorai.008G047500.1.D		AT2G34660.1	1	Gorai.004G172400.1.A	GhCESA3-B-At	PCW	14	0.244355	14786900
Gorai.008G084000.1.D		AT1G07940.1	1	Gorai.004G172400.1.A	GhCESA3-B-At	PCW	14	0.307426	1111880
Gorai.009G049700.1.D		AT2G25800.1	1	Gorai.004G172400.1.A	GhCESA3-B-At	PCW	14	0.326122	642542
Gorai.011G050600.1.A		AT5G45160.1	1	Gorai.004G172400.1.A	GhCESA3-B-At	PCW	14	0.265906	6512530
Gorai.012G138200.1.D		AT4G38200.1	1	Gorai.004G172400.1.A	GhCESA3-B-At	PCW	14	0.292302	2000210
Gorai.008G216000.1.D		AT5G51430.1	2	Gorai.004G172400.1.A	GhCESA3-B-At	PCW	14	0.316979	831021
Gorai.009G220900.1.A		AT1G10130.1	2	Gorai.004G172400.1.A	GhCESA3-B-At	PCW	14	0.328945	595906
Gorai.003G039200.1.A		AT5G64970.1	8	Gorai.004G172400.1.A	GhCESA3-B-At	PCW	14	0.357758	294538
Gorai.003G143900.1.A		AT5G60760.1	8	Gorai.004G172400.1.A	GhCESA3-B-At	PCW	14	0.324145	678252
Gorai.005G050500.1.D		AT1G04430.1	8	Gorai.004G172400.1.A	GhCESA3-B-At	PCW	14	0.322803	703919
Gorai.007G300400.1.D		AT3G05545.1	8	Gorai.004G172400.1.A	GhCESA3-B-At	PCW	14	0.285051	2748640
Gorai.007G308900.1.A		AT1G56720.1	8	Gorai.004G172400.1.A	GhCESA3-B-At	PCW	14	0.28706	2519040
Gorai.009G231400.1.D		AT5G50010.1	8	Gorai.004G172400.1.A	GhCESA3-B-At	PCW	14	0.338907	461761
Gorai.011G143700.1.A		AT1G05820.1	8	Gorai.004G172400.1.A	GhCESA3-B-At	PCW	14	0.259789	8667610
Gorai.013G010400.1.D		AT2G21630.1	8	Gorai.004G172400.1.A	GhCESA3-B-At	PCW	14	0.27878	3653660
Gorai.013G175700.1.D		AT1G78610.1	8	Gorai.004G172400.1.A	GhCESA3-B-At	PCW	14	0.308232	1083220
Gorai.002G164100.1.D		AT2G35110.2	9	Gorai.004G172400.1.A	GhCESA3-B-At	PCW	14	0.350552	347952
Gorai.013G093300.1.A		AT1G13860.1	9	Gorai.004G172400.1.A	GhCESA3-B-At	PCW	14	0.315658	863750
Gorai.001G124800.1.D		AT3G44200.1	12	Gorai.004G172400.1.A	GhCESA3-B-At	PCW	14	0.319746	767802
Gorai.001G225600.1.D		AT4G12650.1	12	Gorai.004G172400.1.A	GhCESA3-B-At	PCW	14	0.406529	102670
Gorai.004G012600.1.A		AT2G28520.1	12	Gorai.004G172400.1.A	GhCESA3-B-At	PCW	14	0.314308	898696
Gorai.005G097300.1.D		AT1G27600.1	12	Gorai.004G172400.1.A	GhCESA3-B-At	PCW	14	0.258573	9149440
Gorai.005G247300.1.A		AT1G62020.1	12	Gorai.004G172400.1.A	GhCESA3-B-At	PCW	14	0.307425	1111930
Gorai.008G028500.1.D		AT4G34450.1	12	Gorai.004G172400.1.A	GhCESA3-B-At	PCW	14	0.35979	281302
Gorai.009G010200.1.A		AT4G32410.1	12	Gorai.004G172400.1.A	GhCESA3-B-At	PCW	14	0.313737	914425
Gorai.013G195000.1.D		AT5G17920.1	12	Gorai.004G172400.1.A	GhCESA3-B-At	PCW	14	0.412249	91410
Gorai.003G119100.1.A		AT3G48730.1	13	Gorai.004G172400.1.A	GhCESA3-B-At	PCW	14	0.356735	301497
Gorai.008G177900.1.A		AT5G15490.1	13	Gorai.004G172400.1.A	GhCESA3-B-At	PCW	14	0.376	196434
Gorai.001G081900.1.D		AT1G48480.1	14	Gorai.004G172400.1.A	GhCESA3-B-At	PCW	14	0.385354	160745
Gorai.002G056200.1.D		AT1G80510.1	14	Gorai.004G172400.1.A	GhCESA3-B-At	PCW	14	0.311514	977932
Gorai.011G091200.1.A		AT4G36480.1	14	Gorai.004G172400.1.A	GhCESA3-B-At	PCW	14	0.283724	2915160
Gorai.011G115000.1.D		AT1G43130.1	14	Gorai.004G172400.1.A	GhCESA3-B-At	PCW	14	0.278889	3634860
Gorai.011G228800.1.A		AT3G52060.1	14	Gorai.004G172400.1.A	GhCESA3-B-At	PCW	14	0.243309	15311600
Gorai.012G002900.1.D		AT3G10380.1	14	Gorai.004G172400.1.A	GhCESA3-B-At	PCW	14	0.293442	1907190
Gorai.001G194400.1.D		AT2G04780.1	16	Gorai.004G172400.1.A	GhCESA3-B-At	PCW	14	0.302861	1308870
Gorai.002G164400.1.A		AT1G60070.1	16	Gorai.004G172400.1.A	GhCESA3-B-At	PCW	14	0.295595	1743210
Gorai.005G034100.1.A		AT2G32730.1	16	Gorai.004G172400.1.A	GhCESA3-B-At	PCW	14	0.329315	590045
Gorai.013G259200.1.A		AT5G22850.1	1	Gorai.004G172400.1.D	GhCESA3-B-Dt	PCW	14	0.247225	13456400
Gorai.001G104800.1.A		AT3G25140.1	2	Gorai.004G172400.1.D	GhCESA3-B-Dt	PCW	14	0.362911	262064
Gorai.001G104800.1.D		AT3G25140.1	2	Gorai.004G172400.1.D	GhCESA3-B-Dt	PCW	14	0.395533	129909
Gorai.003G143900.1.A		AT5G60760.1	8	Gorai.004G172400.1.D	GhCESA3-B-Dt	PCW	14	0.288878	2320010
Gorai.001G225600.1.D		AT4G12650.1	12	Gorai.004G172400.1.D	GhCESA3-B-Dt	PCW	14	0.322247	714932
Gorai.002G038300.1.A		AT1G66340.1	12	Gorai.004G172400.1.D	GhCESA3-B-Dt	PCW	14	0.259858	8640260
Gorai.005G247300.1.A		AT1G62020.1	12	Gorai.004G172400.1.D	GhCESA3-B-Dt	PCW	14	0.301375	1384910
Gorai.009G133000.1.A		AT1G79990.1	13	Gorai.004G172400.1.D	GhCESA3-B-Dt	PCW	14	0.260613	8349400
Gorai.001G081200.1.A		AT3G02580.1	14	Gorai.004G172400.1.D	GhCESA3-B-Dt	PCW	14	0.287332	2489260
Gorai.001G081900.1.D		AT1G48480.1	14	Gorai.004G172400.1.D	GhCESA3-B-Dt	PCW	14	0.322203	715806
Gorai.004G019500.1.A		AT5G19350.1	14	Gorai.004G172400.1.D	GhCESA3-B-Dt	PCW	14	0.346249	385742
Gorai.004G178300.1.D		AT4G19185.1	14	Gorai.004G172400.1.D	GhCESA3-B-Dt	PCW	14	0.384238	164570
Gorai.006G103000.1.D		AT2G27880.1	14	Gorai.004G172400.1.D	GhCESA3-B-Dt	PCW	14	0.360806	274761
Gorai.012G002900.1.D		AT3G10380.1	14	Gorai.004G172400.1.D	GhCESA3-B-Dt	PCW	14	0.418037	80444
Gorai.001G093100.1.A		AT2G32240.1	0	Gorai.003G092600.1.D	GhCESA3-C-Dt	PCW	0	0.307407	1112590
Gorai.001G082100.1.A		AT3G19660.1	1	Gorai.003G092600.1.D	GhCESA3-C-Dt	PCW	0	0.292044	2021000
Gorai.001G083200.1.D		AT3G03210.1	1	Gorai.003G092600.1.D	GhCESA3-C-Dt	PCW	0	0.284322	2837670
Gorai.012G140900.1.D		AT4G33430.1	1	Gorai.003G092600.1.D	GhCESA3-C-Dt	PCW	0	0.233135	19222700
Gorai.001G062300.1.D		AT5G63160.1	2	Gorai.003G092600.1.D	GhCESA3-C-Dt	PCW	0	0.280133	3432730
Gorai.012G176600.1.A		AT1G27300.1	2	Gorai.003G092600.1.D	GhCESA3-C-Dt	PCW	0	0.256799	9836980
Gorai.002G123200.1.D		AT2G17880.1	3	Gorai.003G092600.1.D	GhCESA3-C-Dt	PCW	0	0.261643	7963250
Gorai.001G050300.1.D		AT4G25160.1	6	Gorai.003G092600.1.D	GhCESA3-C-Dt	PCW	0	0.334668	514279
Gorai.001G097800.1.D		AT5G35700.1	8	Gorai.003G092600.1.D	GhCESA3-C-Dt	PCW	0	0.274685	4426660
Gorai.001G110100.1.A		AT2G28840.1	8	Gorai.003G092600.1.D	GhCESA3-C-Dt	PCW	0	0.27407	4549220
Gorai.004G124500.1.D		AT3G05330.1	0	Gorai.009G255100.1.A	GhCESA6-B-At	PCW	1	0.266012	6480230
Gorai.005G172200.1.D		AT3G48140.1	0	Gorai.009G255100.1.A	GhCESA6-B-At	PCW	1	0.260499	8392810
Gorai.006G262600.1.D		AT4G02510.1	0	Gorai.009G255100.1.A	GhCESA6-B-At	PCW	1	0.267032	6180700
Gorai.009G004300.1.A		AT2G18940.1	0	Gorai.009G255100.1.A	GhCESA6-B-At	PCW	1	0.284364	2832440
Gorai.001G037900.1.D		AT3G23780.1	1	Gorai.009G255100.1.A	GhCESA6-B-At	PCW	1	0.306182	1158950
Gorai.001G054700.1.A		AT5G50920.1	1	Gorai.009G255100.1.A	GhCESA6-B-At	PCW	1	0.279888	3471360
Gorai.001G064000.1.D		AT5G50210.1	1	Gorai.009G255100.1.A	GhCESA6-B-At	PCW	1	0.292348	1996350
Gorai.001G098700.1.D		AT2G04350.1	1	Gorai.009G255100.1.A	GhCESA6-B-At	PCW	1	0.321913	721724
Gorai.001G269500.1.D		AT3G01830.1	1	Gorai.009G255100.1.A	GhCESA6-B-At	PCW	1	0.352486	332672
Gorai.002G012400.1.D		AT1G62970.1	1	Gorai.009G255100.1.A	GhCESA6-B-At	PCW	1	0.308609	1070060
Gorai.003G036200.1.D		AT2G22660.2	1	Gorai.009G255100.1.A	GhCESA6-B-At	PCW	1	0.356668	301984
Gorai.003G105300.1.A		AT5G23050.1	1	Gorai.009G255100.1.A	GhCESA6-B-At	PCW	1	0.294045	1858810
Gorai.004G048800.1.D		AT1G66180.1	1	Gorai.009G255100.1.A	GhCESA6-B-At	PCW	1	0.435156	55562
Gorai.004G282200.1.A		AT4G26300.1	1	Gorai.009G255100.1.A	GhCESA6-B-At	PCW	1	0.217176	25343700
Gorai.004G284300.1.D		AT1G64280.1	1	Gorai.009G255100.1.A	GhCESA6-B-At	PCW	1	0.248703	12870900
Gorai.005G005900.1.D		AT3G26300.1	1	Gorai.009G255100.1.A	GhCESA6-B-At	PCW	1	0.245118	14411200
Gorai.005G019600.1.D		AT3G59350.1	1	Gorai.009G255100.1.A	GhCESA6-B-At	PCW	1	0.236654	18191100
Gorai.005G172800.1.A		AT3G26020.1	1	Gorai.009G255100.1.A	GhCESA6-B-At	PCW	1	0.282534	3078220
Gorai.005G172800.1.D		AT3G26020.1	1	Gorai.009G255100.1.A	GhCESA6-B-At	PCW	1	0.277211	3933070
Gorai.005G181800.1.A		AT5G15680.1	1	Gorai.009G255100.1.A	GhCESA6-B-At	PCW	1	0.215783	25847200
Gorai.006G207900.1.A		AT5G41790.1	1	Gorai.009G255100.1.A	GhCESA6-B-At	PCW	1	0.35316	327538
Gorai.006G262600.1.A		AT4G02510.1	1	Gorai.009G255100.1.A	GhCESA6-B-At	PCW	1	0.422498	73065
Gorai.007G010000.1.A		AT5G62130.1	1	Gorai.009G255100.1.A	GhCESA6-B-At	PCW	1	0.308416	1076800
Gorai.007G236200.1.A		AT1G17840.1	1	Gorai.009G255100.1.A	GhCESA6-B-At	PCW	1	0.282681	3057670
Gorai.007G248700.1.D		AT2G33580.1	1	Gorai.009G255100.1.A	GhCESA6-B-At	PCW	1	0.325299	656975
Gorai.007G295300.1.D		AT3G06130.1	1	Gorai.009G255100.1.A	GhCESA6-B-At	PCW	1	0.28177	3186620
Gorai.008G040100.1.D		AT4G35230.1	1	Gorai.009G255100.1.A	GhCESA6-B-At	PCW	1	0.250959	12044400
Gorai.008G053400.1.D		AT2G01260.1	1	Gorai.009G255100.1.A	GhCESA6-B-At	PCW	1	0.422624	72874
Gorai.008G261700.1.D		AT3G30340.1	1	Gorai.009G255100.1.A	GhCESA6-B-At	PCW	1	0.295967	1716900
Gorai.008G271700.1.D		AT3G59140.1	1	Gorai.009G255100.1.A	GhCESA6-B-At	PCW	1	0.299889	1467590
Gorai.008G275200.1.D		AT5G24010.1	1	Gorai.009G255100.1.A	GhCESA6-B-At	PCW	1	0.24814	13087800
Gorai.009G022200.1.A		AT5G55740.1	1	Gorai.009G255100.1.A	GhCESA6-B-At	PCW	1	0.327727	615358
Gorai.009G097200.1.A		AT2G29190.1	1	Gorai.009G255100.1.A	GhCESA6-B-At	PCW	1	0.26346	7314870
Gorai.009G105600.1.D		AT2G27040.1	1	Gorai.009G255100.1.A	GhCESA6-B-At	PCW	1	0.276111	4142700
Gorai.009G193000.1.A		AT5G42150.1	1	Gorai.009G255100.1.A	GhCESA6-B-At	PCW	1	0.244128	14901000
Gorai.009G209100.1.D		0	1	Gorai.009G255100.1.A	GhCESA6-B-At	PCW	1	0.261708	7939420
Gorai.012G048800.1.D		AT3G29400.1	1	Gorai.009G255100.1.A	GhCESA6-B-At	PCW	1	0.273279	4707190
Gorai.001G259000.1.A		AT2G04690.1	2	Gorai.009G255100.1.A	GhCESA6-B-At	PCW	1	0.276073	4150260
Gorai.009G133500.1.D		AT2G25735.1	2	Gorai.009G255100.1.A	GhCESA6-B-At	PCW	1	0.353295	326436
Gorai.002G012100.1.A		AT2G02220.1	4	Gorai.009G255100.1.A	GhCESA6-B-At	PCW	1	0.236505	18236500
Gorai.004G107300.1.A		AT3G42170.1	5	Gorai.009G255100.1.A	GhCESA6-B-At	PCW	1	0.30567	1179560
Gorai.005G253500.1.D		AT4G38660.1	5	Gorai.009G255100.1.A	GhCESA6-B-At	PCW	1	0.29171	2048460
Gorai.008G285200.1.D		AT1G49000.1	5	Gorai.009G255100.1.A	GhCESA6-B-At	PCW	1	0.268799	5700680
Gorai.009G010800.1.D		AT3G55430.1	5	Gorai.009G255100.1.A	GhCESA6-B-At	PCW	1	0.434446	56440
Gorai.009G178100.1.A		AT3G21690.1	5	Gorai.009G255100.1.A	GhCESA6-B-At	PCW	1	0.241515	16214000
Gorai.009G226900.1.A		AT4G24400.1	5	Gorai.009G255100.1.A	GhCESA6-B-At	PCW	1	0.244218	14855600
Gorai.001G118800.1.D		AT3G44830.1	6	Gorai.009G255100.1.A	GhCESA6-B-At	PCW	1	0.291059	2104380
Gorai.004G084100.1.A		AT4G02990.1	6	Gorai.009G255100.1.A	GhCESA6-B-At	PCW	1	0.272404	4888460
Gorai.009G099000.1.A		AT1G07570.1	6	Gorai.009G255100.1.A	GhCESA6-B-At	PCW	1	0.29612	1706140
Gorai.001G168900.1.A		AT4G00370.1	1	Gorai.009G255100.1.D	GhCESA6-B-Dt	PCW	1	0.328691	599793
Gorai.002G124100.1.D		AT1G19835.1	1	Gorai.009G255100.1.D	GhCESA6-B-Dt	PCW	1	0.335712	500832
Gorai.003G093500.1.D		AT2G41890.1	1	Gorai.009G255100.1.D	GhCESA6-B-Dt	PCW	1	0.342247	425424
Gorai.004G228600.1.D		AT5G60600.1	1	Gorai.009G255100.1.D	GhCESA6-B-Dt	PCW	1	0.337209	481736
Gorai.005G100700.1.A		AT5G10600.1	1	Gorai.009G255100.1.D	GhCESA6-B-Dt	PCW	1	0.369321	227180
Gorai.007G047400.1.D		AT1G74920.1	1	Gorai.009G255100.1.D	GhCESA6-B-Dt	PCW	1	0.402777	111821
Gorai.007G300200.1.A		AT5G27730.1	1	Gorai.009G255100.1.D	GhCESA6-B-Dt	PCW	1	0.329786	582832
Gorai.009G036800.1.D		AT1G19180.1	1	Gorai.009G255100.1.D	GhCESA6-B-Dt	PCW	1	0.370024	223651
Gorai.011G166200.1.A		AT5G19320.1	1	Gorai.009G255100.1.D	GhCESA6-B-Dt	PCW	1	0.343629	411101
Gorai.013G057300.1.A		AT5G64330.1	1	Gorai.009G255100.1.D	GhCESA6-B-Dt	PCW	1	0.283189	2987270
Gorai.013G173600.1.A		AT1G78860.1	1	Gorai.009G255100.1.D	GhCESA6-B-Dt	PCW	1	0.277527	3875160
Gorai.001G086600.1.D		AT1G66480.1	2	Gorai.009G255100.1.D	GhCESA6-B-Dt	PCW	1	0.304485	1230840
Gorai.011G176800.1.A		AT3G23380.1	2	Gorai.009G255100.1.D	GhCESA6-B-Dt	PCW	1	0.315611	864892
Gorai.012G053200.1.A		AT5G39670.1	2	Gorai.009G255100.1.D	GhCESA6-B-Dt	PCW	1	0.394633	132341
Gorai.005G253500.1.D		AT4G38660.1	5	Gorai.009G255100.1.D	GhCESA6-B-Dt	PCW	1	0.288421	2369630
Gorai.009G007400.1.D		AT5G57710.1	8	Gorai.009G255100.1.D	GhCESA6-B-Dt	PCW	1	0.350831	345710
Gorai.005G187400.1.A		AT1G24160.1	2	Gorai.010G134500.1.D	GhCESA6-C-Dt	PCW	2	0.303806	1262730
Gorai.003G059800.1.A		0	0	Gorai.013G199500.1.A	GhCESA6-E-At	PCW	3	0.328825	597779
Gorai.005G179200.1.A		AT1G62850.2	0	Gorai.008G100100.1.A	GhCESA6-Fb-At	PCW	2	0.354799	315269
Gorai.001G133800.1.D		AT2G26870.1	1	Gorai.001G238100.1.A	GhCESA4-A-At	SCW	1	0.57775	4152
Gorai.005G226400.1.D		AT2G23970.1	1	Gorai.001G238100.1.A	GhCESA4-A-At	SCW	1	0.416547	83096
Gorai.006G029100.1.D		AT5G14880.1	1	Gorai.001G238100.1.A	GhCESA4-A-At	SCW	1	0.485915	19844
Gorai.008G070000.1.D		AT3G50760.1	1	Gorai.001G238100.1.A	GhCESA4-A-At	SCW	1	0.401323	115405
Gorai.010G100100.1.A		AT5G11890.1	1	Gorai.001G238100.1.A	GhCESA4-A-At	SCW	1	0.361302	271637
Gorai.011G038500.1.D		AT1G29200.2	1	Gorai.001G238100.1.A	GhCESA4-A-At	SCW	1	0.344635	401336
Gorai.001G087900.1.D		AT4G31730.1	1	Gorai.001G238100.1.D	GhCESA4-A-Dt	SCW	1	0.367116	238566
Gorai.001G131200.1.D		AT5G03170.1	1	Gorai.001G238100.1.D	GhCESA4-A-Dt	SCW	1	0.395811	129158
Gorai.001G133800.1.D		AT2G26870.1	1	Gorai.001G238100.1.D	GhCESA4-A-Dt	SCW	1	0.417164	82033
Gorai.001G227000.1.D		AT5G48385.1	1	Gorai.001G238100.1.D	GhCESA4-A-Dt	SCW	1	0.43684	53543
Gorai.001G238100.1.A		AT5G44030.1	1	Gorai.001G238100.1.D	GhCESA4-A-Dt	SCW	1	0.682979	931
Gorai.004G275100.1.D		AT5G45290.2	1	Gorai.001G238100.1.D	GhCESA4-A-Dt	SCW	1	0.398204	122865
Gorai.008G070000.1.D		AT3G50760.1	1	Gorai.001G238100.1.D	GhCESA4-A-Dt	SCW	1	0.581787	3904
Gorai.008G156000.1.D		AT1G27440.1	1	Gorai.001G238100.1.D	GhCESA4-A-Dt	SCW	1	0.377672	189329
Gorai.012G103100.1.A		AT2G37570.1	1	Gorai.001G238100.1.D	GhCESA4-A-Dt	SCW	1	0.375987	196493
Gorai.001G035000.1.D		AT4G32140.1	1	Gorai.004G057400.1.A	GhCESA4-B-At	SCW	1	0.515312	11727
Gorai.001G079000.1.A		AT5G61340.1	1	Gorai.004G057400.1.A	GhCESA4-B-At	SCW	1	0.341001	438494
Gorai.001G083200.1.A		AT3G03210.1	1	Gorai.004G057400.1.A	GhCESA4-B-At	SCW	1	0.326261	640120
Gorai.001G092800.1.D		AT2G32190.1	1	Gorai.004G057400.1.A	GhCESA4-B-At	SCW	1	0.373272	208302
Gorai.001G102800.1.D		AT3G25290.1	1	Gorai.004G057400.1.A	GhCESA4-B-At	SCW	1	0.348741	363229
Gorai.001G131200.1.A		AT5G03170.1	1	Gorai.004G057400.1.A	GhCESA4-B-At	SCW	1	0.626478	1985
Gorai.001G131200.1.D		AT5G03170.1	1	Gorai.004G057400.1.A	GhCESA4-B-At	SCW	1	0.445223	44777
Gorai.001G143600.1.D		AT1G02640.1	1	Gorai.004G057400.1.A	GhCESA4-B-At	SCW	1	0.342388	423948
Gorai.001G194400.1.A		AT2G04780.1	1	Gorai.004G057400.1.A	GhCESA4-B-At	SCW	1	0.34982	354038
Gorai.001G206000.1.D		AT3G30390.1	1	Gorai.004G057400.1.A	GhCESA4-B-At	SCW	1	0.295114	1777700
Gorai.002G011300.1.D		AT1G47530.1	1	Gorai.004G057400.1.A	GhCESA4-B-At	SCW	1	0.398897	121163
Gorai.002G014600.1.A		AT5G64050.1	1	Gorai.004G057400.1.A	GhCESA4-B-At	SCW	1	0.49252	17584
Gorai.002G019800.1.A		AT4G28380.1	1	Gorai.004G057400.1.A	GhCESA4-B-At	SCW	1	0.541614	7517
Gorai.002G064600.1.A		AT3G15050.1	1	Gorai.004G057400.1.A	GhCESA4-B-At	SCW	1	0.374427	203137
Gorai.002G064600.1.D		AT3G15050.1	1	Gorai.004G057400.1.A	GhCESA4-B-At	SCW	1	0.593704	3258
Gorai.002G148300.1.A		AT3G54040.1	1	Gorai.004G057400.1.A	GhCESA4-B-At	SCW	1	0.355517	310136
Gorai.002G163200.1.D		AT1G09610.1	1	Gorai.004G057400.1.A	GhCESA4-B-At	SCW	1	0.393734	134851
Gorai.002G208600.1.D		AT2G01070.1	1	Gorai.004G057400.1.A	GhCESA4-B-At	SCW	1	0.318654	791743
Gorai.003G007100.1.A		AT3G51325.1	1	Gorai.004G057400.1.A	GhCESA4-B-At	SCW	1	0.367115	238568
Gorai.003G052900.1.D		AT5G16880.1	1	Gorai.004G057400.1.A	GhCESA4-B-At	SCW	1	0.368055	233664
Gorai.003G108700.1.A		AT1G06990.1	1	Gorai.004G057400.1.A	GhCESA4-B-At	SCW	1	0.392774	137624
Gorai.003G159100.1.A		AT5G12250.1	1	Gorai.004G057400.1.A	GhCESA4-B-At	SCW	1	0.319426	774685
Gorai.007G042800.1.D		AT4G24910.1	1	Gorai.004G057400.1.A	GhCESA4-B-At	SCW	1	0.385266	161043
Gorai.010G143300.1.D		AT5G49720.1	1	Gorai.004G057400.1.A	GhCESA4-B-At	SCW	1	0.329669	584646
Gorai.010G239500.1.A		AT2G34410.1	1	Gorai.004G057400.1.A	GhCESA4-B-At	SCW	1	0.412082	91735
Gorai.011G221500.1.D		0	1	Gorai.004G057400.1.A	GhCESA4-B-At	SCW	1	0.560562	5523
Gorai.012G044300.1.D		AT1G06470.1	1	Gorai.004G057400.1.A	GhCESA4-B-At	SCW	1	0.437344	52959
Gorai.013G069900.1.A		AT5G23190.1	1	Gorai.004G057400.1.A	GhCESA4-B-At	SCW	1	0.319092	782082
Gorai.013G157800.1.D		AT4G26790.1	2	Gorai.004G057400.1.A	GhCESA4-B-At	SCW	1	0.31538	870710
Gorai.001G035000.1.D		AT4G32140.1	1	Gorai.004G057400.1.D	GhCESA4-B-Dt	SCW	1	0.411041	93791
Gorai.001G044700.1.D		AT5G17420.1	1	Gorai.004G057400.1.D	GhCESA4-B-Dt	SCW	1	0.45168	39069
Gorai.001G083200.1.A		AT3G03210.1	1	Gorai.004G057400.1.D	GhCESA4-B-Dt	SCW	1	0.310215	1017540
Gorai.001G092800.1.D		AT2G32190.1	1	Gorai.004G057400.1.D	GhCESA4-B-Dt	SCW	1	0.366691	240856
Gorai.001G131200.1.A		AT5G03170.1	1	Gorai.004G057400.1.D	GhCESA4-B-Dt	SCW	1	0.388283	151127
Gorai.001G131200.1.D		AT5G03170.1	1	Gorai.004G057400.1.D	GhCESA4-B-Dt	SCW	1	0.418323	79924
Gorai.002G014600.1.A		AT5G64050.1	1	Gorai.004G057400.1.D	GhCESA4-B-Dt	SCW	1	0.333649	527843
Gorai.002G019800.1.A		AT4G28380.1	1	Gorai.004G057400.1.D	GhCESA4-B-Dt	SCW	1	0.423439	71664
Gorai.002G073300.1.D		AT4G27435.1	1	Gorai.004G057400.1.D	GhCESA4-B-Dt	SCW	1	0.324562	670477
Gorai.002G102600.1.A		AT5G55970.1	1	Gorai.004G057400.1.D	GhCESA4-B-Dt	SCW	1	0.352312	334030
Gorai.002G152800.1.D		0	1	Gorai.004G057400.1.D	GhCESA4-B-Dt	SCW	1	0.330209	576476
Gorai.002G163200.1.D		AT1G09610.1	1	Gorai.004G057400.1.D	GhCESA4-B-Dt	SCW	1	0.397107	125672
Gorai.003G079300.1.A		AT5G53110.1	1	Gorai.004G057400.1.D	GhCESA4-B-Dt	SCW	1	0.37999	180172
Gorai.003G108700.1.A		AT1G06990.1	1	Gorai.004G057400.1.D	GhCESA4-B-Dt	SCW	1	0.375153	200051
Gorai.003G143400.1.D		AT2G28250.1	1	Gorai.004G057400.1.D	GhCESA4-B-Dt	SCW	1	0.341739	430789
Gorai.004G057400.1.A		AT5G44030.1	1	Gorai.004G057400.1.D	GhCESA4-B-Dt	SCW	1	0.680896	962
Gorai.006G029100.1.D		AT5G14880.1	1	Gorai.004G057400.1.D	GhCESA4-B-Dt	SCW	1	0.429117	63294
Gorai.007G120900.1.D		AT2G47180.1	1	Gorai.004G057400.1.D	GhCESA4-B-Dt	SCW	1	0.476924	23630
Gorai.008G162200.1.D		AT1G13180.1	1	Gorai.004G057400.1.D	GhCESA4-B-Dt	SCW	1	0.345842	389540
Gorai.010G220700.1.D		AT1G30620.1	1	Gorai.004G057400.1.D	GhCESA4-B-Dt	SCW	1	0.516829	11413
Gorai.010G239500.1.A		AT2G34410.1	1	Gorai.004G057400.1.D	GhCESA4-B-Dt	SCW	1	0.442161	47801
Gorai.011G038500.1.D		AT1G29200.2	1	Gorai.004G057400.1.D	GhCESA4-B-Dt	SCW	1	0.347346	375643
Gorai.011G210700.1.D		AT5G01790.1	1	Gorai.004G057400.1.D	GhCESA4-B-Dt	SCW	1	0.350713	346623
Gorai.011G221500.1.D		0	1	Gorai.004G057400.1.D	GhCESA4-B-Dt	SCW	1	0.403975	108464
Gorai.012G016300.1.D		AT3G56230.1	1	Gorai.004G057400.1.D	GhCESA4-B-Dt	SCW	1	0.342526	422490
Gorai.012G044300.1.D		AT1G06470.1	1	Gorai.004G057400.1.D	GhCESA4-B-Dt	SCW	1	0.428032	64868
Gorai.013G269400.1.A		AT2G28110.1	1	Gorai.004G057400.1.D	GhCESA4-B-Dt	SCW	1	0.502208	14760
Gorai.001G030500.1.A		AT4G31020.1	1	Gorai.001G044700.1.D	GhCESA7-A-Dt	SCW	1	0.596886	3082
Gorai.001G131200.1.D		AT5G03170.1	1	Gorai.001G044700.1.D	GhCESA7-A-Dt	SCW	1	0.751901	435
Gorai.001G102800.1.D		AT3G25290.1	1	Gorai.009G009700.1.A	GhCESA7-B-At	SCW	1	0.353498	324966
Gorai.001G131200.1.D		AT5G03170.1	1	Gorai.009G009700.1.A	GhCESA7-B-At	SCW	1	0.422158	73583
Gorai.001G238100.1.A		AT5G44030.1	1	Gorai.009G009700.1.A	GhCESA7-B-At	SCW	1	0.407387	100851
Gorai.002G011300.1.D		AT1G47530.1	1	Gorai.009G009700.1.A	GhCESA7-B-At	SCW	1	0.373754	206137
Gorai.002G102600.1.A		AT5G55970.1	1	Gorai.009G009700.1.A	GhCESA7-B-At	SCW	1	0.395844	129068
Gorai.002G148300.1.D		AT3G54040.1	1	Gorai.009G009700.1.A	GhCESA7-B-At	SCW	1	0.428397	64332
Gorai.004G061700.1.D		AT2G04780.1	1	Gorai.009G009700.1.A	GhCESA7-B-At	SCW	1	0.468819	27668
Gorai.004G148700.1.D		AT2G41610.1	1	Gorai.009G009700.1.A	GhCESA7-B-At	SCW	1	0.367609	235983
Gorai.004G219500.1.A		AT3G48520.1	1	Gorai.009G009700.1.A	GhCESA7-B-At	SCW	1	0.417333	81740
Gorai.005G042300.1.D		0	1	Gorai.009G009700.1.A	GhCESA7-B-At	SCW	1	0.502714	14622
Gorai.005G168400.1.D		AT1G27920.1	1	Gorai.009G009700.1.A	GhCESA7-B-At	SCW	1	0.528788	9284
Gorai.005G263800.1.A		AT2G26490.1	1	Gorai.009G009700.1.A	GhCESA7-B-At	SCW	1	0.387597	153342
Gorai.007G017900.1.A		AT1G33260.2	1	Gorai.009G009700.1.A	GhCESA7-B-At	SCW	1	0.475709	24211
Gorai.007G088000.1.D		AT2G45040.1	1	Gorai.009G009700.1.A	GhCESA7-B-At	SCW	1	0.363713	257385
Gorai.007G176400.1.D		AT5G15630.1	1	Gorai.009G009700.1.A	GhCESA7-B-At	SCW	1	0.430041	62072
Gorai.007G216600.1.A		AT5G67210.1	1	Gorai.009G009700.1.A	GhCESA7-B-At	SCW	1	0.387227	154535
Gorai.007G377700.1.D		AT3G54040.1	1	Gorai.009G009700.1.A	GhCESA7-B-At	SCW	1	0.314813	885470
Gorai.008G078100.1.A		AT5G67210.1	1	Gorai.009G009700.1.A	GhCESA7-B-At	SCW	1	0.385721	159557
Gorai.008G187800.1.D		AT3G25640.1	1	Gorai.009G009700.1.A	GhCESA7-B-At	SCW	1	0.341966	428395
Gorai.008G287900.1.D		AT3G18170.1	1	Gorai.009G009700.1.A	GhCESA7-B-At	SCW	1	0.418648	79395
Gorai.011G159900.1.A		AT1G79480.2	1	Gorai.009G009700.1.A	GhCESA7-B-At	SCW	1	0.366822	240178
Gorai.012G147400.1.A		AT1G10200.1	1	Gorai.009G009700.1.A	GhCESA7-B-At	SCW	1	0.422641	72852
Gorai.013G267700.1.D		AT5G60720.1	1	Gorai.009G009700.1.A	GhCESA7-B-At	SCW	1	0.390014	145787
Gorai.001G035000.1.D		AT4G32140.1	1	Gorai.009G009700.1.D	GhCESA7-B-Dt	SCW	1	0.361172	272417
Gorai.001G079000.1.A		AT5G61340.1	1	Gorai.009G009700.1.D	GhCESA7-B-Dt	SCW	1	0.367349	237343
Gorai.001G131200.1.D		AT5G03170.1	1	Gorai.009G009700.1.D	GhCESA7-B-Dt	SCW	1	0.395447	130161
Gorai.002G064600.1.D		AT3G15050.1	1	Gorai.009G009700.1.D	GhCESA7-B-Dt	SCW	1	0.534443	8516
Gorai.002G092600.1.D		AT5G55180.1	1	Gorai.009G009700.1.D	GhCESA7-B-Dt	SCW	1	0.408053	99538
Gorai.002G141500.1.A		AT1G28220.1	1	Gorai.009G009700.1.D	GhCESA7-B-Dt	SCW	1	0.364053	255488
Gorai.002G163200.1.D		AT1G09610.1	1	Gorai.009G009700.1.D	GhCESA7-B-Dt	SCW	1	0.469512	27282
Gorai.002G208600.1.D		AT2G01070.1	1	Gorai.009G009700.1.D	GhCESA7-B-Dt	SCW	1	0.344454	403075
Gorai.003G108700.1.A		AT1G06990.1	1	Gorai.009G009700.1.D	GhCESA7-B-Dt	SCW	1	0.528575	9323
Gorai.004G057400.1.A		AT5G44030.1	1	Gorai.009G009700.1.D	GhCESA7-B-Dt	SCW	1	0.568197	4840
Gorai.004G210800.1.D		AT1G63440.1	1	Gorai.009G009700.1.D	GhCESA7-B-Dt	SCW	1	0.359146	285413
Gorai.004G230300.1.A		AT2G28315.1	1	Gorai.009G009700.1.D	GhCESA7-B-Dt	SCW	1	0.364106	255184
Gorai.005G168400.1.A		AT1G27920.1	1	Gorai.009G009700.1.D	GhCESA7-B-Dt	SCW	1	0.487185	19352
Gorai.005G168400.1.D		AT1G27920.1	1	Gorai.009G009700.1.D	GhCESA7-B-Dt	SCW	1	0.383943	165573
Gorai.005G225000.1.D		AT5G09530.1	1	Gorai.009G009700.1.D	GhCESA7-B-Dt	SCW	1	0.378691	185293
Gorai.005G225200.1.A		0	1	Gorai.009G009700.1.D	GhCESA7-B-Dt	SCW	1	0.502145	14776
Gorai.006G272100.1.A		AT4G24910.1	1	Gorai.009G009700.1.D	GhCESA7-B-Dt	SCW	1	0.475663	24241
Gorai.007G064800.1.D		AT3G18660.2	1	Gorai.009G009700.1.D	GhCESA7-B-Dt	SCW	1	0.405467	104922
Gorai.007G090100.1.D		AT2G45220.1	1	Gorai.009G009700.1.D	GhCESA7-B-Dt	SCW	1	0.483945	20627
Gorai.007G176400.1.D		AT5G15630.1	1	Gorai.009G009700.1.D	GhCESA7-B-Dt	SCW	1	0.399387	119958
Gorai.007G197700.1.D		AT4G36220.1	1	Gorai.009G009700.1.D	GhCESA7-B-Dt	SCW	1	0.443317	46651
Gorai.007G216600.1.A		AT5G67210.1	1	Gorai.009G009700.1.D	GhCESA7-B-Dt	SCW	1	0.386101	158263
Gorai.008G049700.1.D		AT5G44790.1	1	Gorai.009G009700.1.D	GhCESA7-B-Dt	SCW	1	0.400897	116359
Gorai.008G196400.1.D		AT5G07830.1	1	Gorai.009G009700.1.D	GhCESA7-B-Dt	SCW	1	0.335523	503228
Gorai.008G287900.1.D		AT3G18170.1	1	Gorai.009G009700.1.D	GhCESA7-B-Dt	SCW	1	0.384571	163431
Gorai.012G147400.1.A		AT1G10200.1	1	Gorai.009G009700.1.D	GhCESA7-B-Dt	SCW	1	0.407194	101228
Gorai.013G003200.1.A		AT5G06390.1	1	Gorai.009G009700.1.D	GhCESA7-B-Dt	SCW	1	0.390278	144987
Gorai.007G307500.1.A		AT1G09250.1	2	Gorai.009G009700.1.D	GhCESA7-B-Dt	SCW	1	0.379187	183249
Gorai.002G001400.1.A		AT2G01080.1	0	Gorai.009G161200.1.D	GhCESA8-A-Dt	SCW	0	0.312427	951479
Gorai.003G142100.1.D		AT1G10330.1	0	Gorai.009G161200.1.D	GhCESA8-A-Dt	SCW	0	0.29812	1572860
Gorai.004G040000.1.A		AT2G02650.1	0	Gorai.009G161200.1.D	GhCESA8-A-Dt	SCW	0	0.262646	7598420
Gorai.006G266500.1.A		AT5G18500.1	0	Gorai.009G161200.1.D	GhCESA8-A-Dt	SCW	0	0.282235	3120500
Gorai.007G077700.1.D		AT2G30050.1	0	Gorai.009G161200.1.D	GhCESA8-A-Dt	SCW	0	0.342038	427613
Gorai.009G075000.1.D		0	0	Gorai.009G161200.1.D	GhCESA8-A-Dt	SCW	0	0.306154	1160020
Gorai.009G345800.1.A		AT1G27200.1	0	Gorai.009G161200.1.D	GhCESA8-A-Dt	SCW	0	0.374036	204878
Gorai.012G081700.1.D		AT1G08840.2	0	Gorai.009G161200.1.D	GhCESA8-A-Dt	SCW	0	0.226527	22131500
Gorai.001G198800.1.A		AT3G06540.1	1	Gorai.009G161200.1.D	GhCESA8-A-Dt	SCW	0	0.265808	6542120
Gorai.005G131600.1.D		AT1G18180.1	1	Gorai.009G161200.1.D	GhCESA8-A-Dt	SCW	0	0.245926	14028200
Gorai.005G189200.1.A		AT1G05670.1	1	Gorai.009G161200.1.D	GhCESA8-A-Dt	SCW	0	0.298073	1575880
Gorai.009G082200.1.D		AT5G22070.1	1	Gorai.009G161200.1.D	GhCESA8-A-Dt	SCW	0	0.222977	23446000
Gorai.009G131900.1.D		AT1G67660.1	1	Gorai.009G161200.1.D	GhCESA8-A-Dt	SCW	0	0.256484	9957130
Gorai.009G157400.1.D		AT1G29350.1	1	Gorai.009G161200.1.D	GhCESA8-A-Dt	SCW	0	0.225351	22620600
Gorai.002G178200.1.A		AT2G01480.1	2	Gorai.009G161200.1.D	GhCESA8-A-Dt	SCW	0	0.322876	702480
Gorai.004G222800.1.D		AT2G20300.1	2	Gorai.009G161200.1.D	GhCESA8-A-Dt	SCW	0	0.289176	2288100
Gorai.006G266500.1.D		AT5G18500.1	2	Gorai.009G161200.1.D	GhCESA8-A-Dt	SCW	0	0.321385	732522
Gorai.010G168300.1.D		AT1G30300.1	4	Gorai.009G161200.1.D	GhCESA8-A-Dt	SCW	0	0.269904	5433530
Gorai.001G131200.1.D		AT5G03170.1	1	Gorai.011G037900.1.A	GhCESA8-B-At	SCW	1	0.445612	44415
Gorai.001G206000.1.D		AT3G30390.1	1	Gorai.011G037900.1.A	GhCESA8-B-At	SCW	1	0.357366	297273
Gorai.002G014600.1.A		AT5G64050.1	1	Gorai.011G037900.1.A	GhCESA8-B-At	SCW	1	0.348445	365870
Gorai.002G064600.1.A		AT3G15050.1	1	Gorai.011G037900.1.A	GhCESA8-B-At	SCW	1	0.459141	33571
Gorai.002G177100.1.A		AT1G70780.1	1	Gorai.011G037900.1.A	GhCESA8-B-At	SCW	1	0.374561	202579
Gorai.003G026800.1.D		AT5G67230.1	1	Gorai.011G037900.1.A	GhCESA8-B-At	SCW	1	0.378218	187128
Gorai.003G108700.1.A		AT1G06990.1	1	Gorai.011G037900.1.A	GhCESA8-B-At	SCW	1	0.487332	19290
Gorai.004G061700.1.A		AT2G04780.1	1	Gorai.011G037900.1.A	GhCESA8-B-At	SCW	1	0.402756	111872
Gorai.005G105800.1.A		AT5G42650.1	1	Gorai.011G037900.1.A	GhCESA8-B-At	SCW	1	0.303715	1267120
Gorai.005G246900.1.A		AT2G16430.2	1	Gorai.011G037900.1.A	GhCESA8-B-At	SCW	1	0.485673	19931
Gorai.006G042500.1.A		AT3G01930.2	1	Gorai.011G037900.1.A	GhCESA8-B-At	SCW	1	0.32996	580298
Gorai.006G118300.1.D		AT3G43600.1	1	Gorai.011G037900.1.A	GhCESA8-B-At	SCW	1	0.401105	115898
Gorai.006G139400.1.A		AT2G42320.1	1	Gorai.011G037900.1.A	GhCESA8-B-At	SCW	1	0.357413	296960
Gorai.007G064800.1.D		AT3G18660.2	1	Gorai.011G037900.1.A	GhCESA8-B-At	SCW	1	0.362043	267191
Gorai.007G176400.1.A		AT5G15630.1	1	Gorai.011G037900.1.A	GhCESA8-B-At	SCW	1	0.481463	21638
Gorai.007G207300.1.D		AT5G66600.1	1	Gorai.011G037900.1.A	GhCESA8-B-At	SCW	1	0.383725	166354
Gorai.008G050700.1.D		AT4G20070.1	1	Gorai.011G037900.1.A	GhCESA8-B-At	SCW	1	0.384469	163782
Gorai.008G252900.1.A		AT5G41800.1	1	Gorai.011G037900.1.A	GhCESA8-B-At	SCW	1	0.35267	331300
Gorai.009G036600.1.A		AT3G42880.1	1	Gorai.011G037900.1.A	GhCESA8-B-At	SCW	1	0.409065	97559
Gorai.009G067500.1.D		AT2G24540.1	1	Gorai.011G037900.1.A	GhCESA8-B-At	SCW	1	0.378024	187898
Gorai.009G111900.1.D		AT3G51780.1	1	Gorai.011G037900.1.A	GhCESA8-B-At	SCW	1	0.36574	246107
Gorai.009G174700.1.A		AT4G05150.1	1	Gorai.011G037900.1.A	GhCESA8-B-At	SCW	1	0.395267	130647
Gorai.009G196200.1.D		AT1G19870.1	1	Gorai.011G037900.1.A	GhCESA8-B-At	SCW	1	0.417645	81135
Gorai.009G362500.1.D		AT1G78570.1	1	Gorai.011G037900.1.A	GhCESA8-B-At	SCW	1	0.351463	340632
Gorai.009G453400.1.D		AT3G13275.1	1	Gorai.011G037900.1.A	GhCESA8-B-At	SCW	1	0.371273	217604
Gorai.010G019500.1.D		AT4G33330.2	1	Gorai.011G037900.1.A	GhCESA8-B-At	SCW	1	0.446494	43620
Gorai.010G075600.1.D		AT2G20010.2	1	Gorai.011G037900.1.A	GhCESA8-B-At	SCW	1	0.46197	31681
Gorai.010G143300.1.D		AT5G49720.1	1	Gorai.011G037900.1.A	GhCESA8-B-At	SCW	1	0.316447	844007
Gorai.010G220700.1.D		AT1G30620.1	1	Gorai.011G037900.1.A	GhCESA8-B-At	SCW	1	0.351745	338351
Gorai.013G003200.1.A		AT5G06390.1	1	Gorai.011G037900.1.A	GhCESA8-B-At	SCW	1	0.417576	81259
Gorai.013G269400.1.A		AT2G28110.1	1	Gorai.011G037900.1.A	GhCESA8-B-At	SCW	1	0.39617	128185
Gorai.013G157800.1.D		AT4G26790.1	2	Gorai.011G037900.1.A	GhCESA8-B-At	SCW	1	0.326501	635964
Gorai.002G014600.1.A		AT5G64050.1	1	Gorai.011G037900.1.D	GhCESA8-B-Dt	SCW	1	0.347064	378217
Gorai.005G105800.1.A		AT5G42650.1	1	Gorai.011G037900.1.D	GhCESA8-B-Dt	SCW	1	0.297666	1602110
Gorai.005G200400.1.D		AT4G28370.1	1	Gorai.011G037900.1.D	GhCESA8-B-Dt	SCW	1	0.397734	124061
Gorai.006G136600.1.D		AT2G41770.1	1	Gorai.011G037900.1.D	GhCESA8-B-Dt	SCW	1	0.33874	463636
Gorai.006G160500.1.A		AT2G36710.1	1	Gorai.011G037900.1.D	GhCESA8-B-Dt	SCW	1	0.392966	137023
Gorai.006G190300.1.A		AT2G44130.1	1	Gorai.011G037900.1.D	GhCESA8-B-Dt	SCW	1	0.48253	21201
Gorai.006G190300.1.D		AT2G44130.1	1	Gorai.011G037900.1.D	GhCESA8-B-Dt	SCW	1	0.386164	158042
Gorai.006G208900.1.A		AT5G53340.1	1	Gorai.011G037900.1.D	GhCESA8-B-Dt	SCW	1	0.326407	637611
Gorai.006G208900.1.D		AT5G53340.1	1	Gorai.011G037900.1.D	GhCESA8-B-Dt	SCW	1	0.321745	725108
Gorai.006G271000.1.A		AT5G63380.1	1	Gorai.011G037900.1.D	GhCESA8-B-Dt	SCW	1	0.363121	260800
Gorai.007G002100.1.A		AT1G48420.1	1	Gorai.011G037900.1.D	GhCESA8-B-Dt	SCW	1	0.338574	465564
Gorai.007G090100.1.A		AT2G45220.1	1	Gorai.011G037900.1.D	GhCESA8-B-Dt	SCW	1	0.357061	299273
Gorai.007G271300.1.A		AT5G63930.1	1	Gorai.011G037900.1.D	GhCESA8-B-Dt	SCW	1	0.485483	20007
Gorai.007G294300.1.D		AT1G54790.1	1	Gorai.011G037900.1.D	GhCESA8-B-Dt	SCW	1	0.367146	238407
Gorai.007G374100.1.A		AT5G03170.1	1	Gorai.011G037900.1.D	GhCESA8-B-Dt	SCW	1	0.643068	1561
Gorai.008G020900.1.A		AT3G43740.1	1	Gorai.011G037900.1.D	GhCESA8-B-Dt	SCW	1	0.457267	34829
Gorai.008G133500.1.D		AT2G46930.1	1	Gorai.011G037900.1.D	GhCESA8-B-Dt	SCW	1	0.377637	189484
Gorai.009G219600.1.A		AT3G01400.1	1	Gorai.011G037900.1.D	GhCESA8-B-Dt	SCW	1	0.385213	161195
Gorai.010G156200.1.D		AT5G45920.1	1	Gorai.011G037900.1.D	GhCESA8-B-Dt	SCW	1	0.382465	170846
Gorai.009G127400.1.A		AT5G11160.1	2	Gorai.011G037900.1.D	GhCESA8-B-Dt	SCW	1	0.349006	360949
Gorai.002G036000.1.D		AT3G12955.1	8	Gorai.011G037900.1.D	GhCESA8-B-Dt	SCW	1	0.421049	75327
Gorai.006G160500.1.D		AT2G36710.1	8	Gorai.011G037900.1.D	GhCESA8-B-Dt	SCW	1	0.35468	316142
Gorai.008G089300.1.D		AT2G22620.1	8	Gorai.011G037900.1.D	GhCESA8-B-Dt	SCW	1	0.31425	900258
Gorai.010G019500.1.A		AT4G33330.2	8	Gorai.011G037900.1.D	GhCESA8-B-Dt	SCW	1	0.351578	339689
