## Supplementary Table 8 for "A high-resolution model of gene expression during *Gossypium hirsutum* (cotton) fiber development"

### Sheet: Grover_SupplementaryTable08
Supplementary Table 8. Node information for the CesA network, including abbreviations and expanded names. Other information for each node is contained, such as the predicted involvement of the gene, the DE trend, the clustering information, and metrics calculated by Cytoscape. Mean TPM for each DPA for each node is also included.
shared name	node abbreviation	name	TAIR10 gene	TAIR10 symbol	involvement	DEtrend	ME	Louvain	Infomap	cluster	Eccentricity	EdgeCount	Indegree	NeighborhoodConnectivity	AverageShortestPathLength	BetweennessCentrality	ClosenessCentrality	DPA06	DPA07	DPA08	DPA09	DPA10	DPA11	DPA12	DPA13	DPA14	DPA15	DPA16	DPA17	DPA18	DPA19	DPA20	DPA21	DPA22	DPA23	DPA24
Gorai.011G037900.1.A	GhCESA8-2	GhCESA8-2	AT4G18780.1	ATCESA8,CESA8,IRX1,LEW2	SCW	transition up	1	6	22	1--6--22	0	5	5	2.4	0	0	0	0.201112	0.123482	0.169139	0.115081	0.159905	0.266038	2.77374	7.5614	36.1322	158.826	50.8134	415.037	304.475	327.356	447.315	282.31	401.314	154.469	129.068
Gorai.009G009700.1.D	GhCESA7-2	GhCESA7-2	AT5G17420.1	ATCESA7,CESA7,IRX3,MUR10	SCW	transition up	1	6	22	1--6--22	0	3	3	2	0	0	0	0.0474957	0.0698321	0.0703001	0.0582432	0.103086	0.155117	0.205643	1.78356	14.6346	91.7305	14.8928	391.456	293.91	447.196	546.547	408.788	503.682	153.955	159.801
Gorai.009G009700.1.A	GhCESA7-2	GhCESA7-2	AT5G17420.1	ATCESA7,CESA7,IRX3,MUR10	SCW	transition up	1	6	22	1--6--22	0	4	4	2.5	0	0	0	0.0227064	0.0148865	0.0475575	0.0651625	0.0821117	0.124761	0.137342	0.719008	5.0376	42.5641	5.47574	293.45	204.643	391.207	403.555	352.715	443.219	125.796	134.364
Gorai.004G057400.1.D	GhCESA4-2	GhCESA4-2	AT5G44030.1	CESA4,IRX5,NWS2	SCW	transition up	1	6	22	1--6--22	0	4	4	3	0	0	0	1.99534	1.82085	1.83612	1.11795	1.20666	1.33509	1.30601	2.5459	21.1148	119.889	27.1341	397.744	275.306	367.64	422.156	322.039	424.786	150.922	138.668
Gorai.001G044700.1.D	GhCESA7-1	GhCESA7-1	AT5G17420.1	ATCESA7,CESA7,IRX3,MUR10	SCW	transition up	1	6	22	1--6--22	2	1	0	4	1.5	0	0.666667	0.0588998	0.0458206	0.0839141	0.0988051	0.0609884	0.132818	0.564534	1.62556	5.91366	40.5784	7.07847	291.756	214.362	432.151	370.726	334.67	422.771	152.686	121.77
Gorai.004G057400.1.A	GhCESA4-2	GhCESA4-2	AT5G44030.1	CESA4,IRX5,NWS2	SCW	transition up	1	6	22	1--6--22	2	7	5	2.71429	1.33333	0.488808	0.75	0.89588	0.84373	1.04482	0.838031	0.893587	1.09489	1.19978	2.65018	28.2155	162.127	37.7964	570.803	399.72	522.139	647.5	455.199	574.778	206.059	185.201
Gorai.001G238100.1.D	GhCESA4-1	GhCESA4-1	AT5G44030.1	CESA4,IRX5,NWS2	SCW	transition up	1	6	22	1--6--22	0	2	2	1.5	0	0	0	0.0107545	0.0155051	0.0506735	0.0131554	0.0389492	0.0414824	0.0982195	0.232955	0.874034	7.19172	0.767777	30.4967	21.4692	68.8415	40.5983	83.9218	91.4416	68.1461	39.8443
Gorai.011G037900.1.D	GhCESA8-2	GhCESA8-2	AT4G18780.1	ATCESA8,CESA8,IRX1,LEW2	SCW	transition up	1	6	22	1--6--22	0	1	1	2	0	0	0	0.182876	0.311576	0.286293	0.294049	0.860375	1.64991	9.77861	36.7724	118.389	324.598	167.681	474.359	367.23	326.27	482.646	344.174	457.511	206.353	159.497
Gorai.001G238100.1.A	GhCESA4-1	GhCESA4-1	AT5G44030.1	CESA4,IRX5,NWS2	SCW	transition up	1	6	22	1--6--22	1	2	1	1.5	1	0.166667	1	0.0259065	0.127855	0.0684375	0.0543289	0.0389966	0.0675313	0.103047	0.18986	0.502995	4.17646	0.880914	13.7766	6.82729	16.9314	16.7633	28.2895	32.1249	29.6708	18.2218
Gorai.013G183500.1.D	HSF (TF)	HSF (TF)	AT5G16820.1	ATHSF3,ATHSFA1B,HSF3,HSFA1B	unknown	transition up	1	6	6	1--6--6	3	1	0	2	2	0	0.5	2.39018	2.38377	2.89145	1.99807	1.97408	2.48318	2.42826	2.68662	3.25096	5.05924	3.94318	6.43571	6.2044	9.62197	9.56012	7.98827	8.68181	5.54714	3.95302
Gorai.007G087500.1.D	PLAC8	PLAC8 family protein-like	AT2G45010.1		unknown	transition up	1	6	6	1--6--6	6	1	0	3	3.71429	0	0.269231	0.024518	0	0.0117018	0	0	0.0140265	0.012309	0.0849096	0.602614	1.77111	0.446338	5.03951	7.5726	31.4076	10.0094	14.8622	17.3193	2.72335	5.28476
Gorai.012G151500.1.A	TM9	transmembrane nine 1-like	AT1G10950.1	AtTMN1,TMN1	unknown	transition up	1	4	4	1--4--4	4	1	0	2	2.6	0	0.384615	30.3893	27.6053	23.5771	19.1048	21.1435	22.0292	24.2314	29.6605	40.979	51.0803	41.7432	41.6912	40.4113	54.6718	56.2688	54.5769	59.9103	33.7648	33.4138
Gorai.004G219500.1.A	CYP94B3	cytochrome P450, family 94, subfamily B, polypeptide 3-like	AT3G48520.1	CYP94B3	unknown	transition up	1	6	22	1--6--22	1	1	0	4	1	0	1	0.52796	0.538734	0.855342	0.495383	0.955468	0.942773	1.97062	3.00755	3.86341	6.50456	3.86653	7.66164	7.76116	13.0325	13.0114	12.616	14.3646	8.70992	7.46168
Gorai.001G133800.1.D	NPC	non-specific phospholipase C2-like	AT2G26870.1	NPC2	unknown	transition up	1	6	22	1--6--22	1	1	0	2	1	0	1	0.418114	0.713363	0.869703	0.780803	0.795943	0.870952	0.659813	0.534898	1.84177	4.66274	2.07858	10.5283	5.32107	12.7745	10.1949	19.6022	20.7462	32.4971	17.2813
Gorai.005G226400.1.D	GATase	Class I glutamine amidotransferase-like superfamily protein-like	AT2G23970.1		unknown	transition up	1	6	22	1--6--22	2	1	0	2	1.5	0	0.666667	5.0461	3.93015	4.31811	2.66333	3.46785	3.9487	3.83963	5.03792	6.1276	8.48082	7.34634	10.6535	10.0473	14.0308	13.6636	14.4291	12.7388	24.7607	17.6129
Gorai.001G035000.1.A	EamA	EamA-like transporter family-like	AT4G32140.1		unknown	transient up	1	6	25	1--6--25	4	1	0	2	2.6	0	0.384615	5.85768	6.27654	5.65005	4.78691	6.82115	7.72085	7.84146	12.513	19.7205	30.5753	19.4678	52.9388	31.1311	22.5984	38.1352	27.2944	33.755	19.859	15.3811
Gorai.008G178000.1.D	C2H2 (TF)	C2H2 (TF)	AT1G26610.1		unknown	transition up	1	6	22	1--6--22	1	1	0	5	1	0	1	0.0160117	0.0200602	0.014536	0.0136973	0.0298616	0.0314248	0.646788	1.28602	1.49611	3.06107	2.10694	7.54975	6.61014	22.9239	13.6454	11.4954	13.1513	1.89097	4.41497
Gorai.001G005700.1.D	PERK	proline-rich extensin-like receptor kinase 4-like	AT2G18470.1	PERK4	unknown	transition up	1	6	4	1--6--4	3	1	0	3	2	0	0.5	10.7178	14.7629	9.83814	7.24123	7.65433	8.04992	6.67789	8.14059	12.0106	18.6077	11.3114	27.1954	22.5612	31.9503	31.1981	24.5253	32.1261	16.9646	12.2009
Gorai.001G084100.1.D	C3H (TF)	C3H (TF)	AT1G66810.1		unknown	transition up	1	6	25	1--6--25	3	1	0	3	2	0	0.5	0.0761592	0.0299224	0.0768846	0.037235	0.176433	0.084868	0.181407	0.615239	2.27411	5.77505	3.79049	3.07493	1.25061	4.83334	2.55186	2.62236	3.62033	2.12942	1.19663
Gorai.009G196200.1.D	IQ-domain	IQD32-like	AT1G19870.1	iqd32	MT Growth	transition up	1	6	22	1--6--22	1	3	2	3	1	0.0284332	1	0.509475	0.243923	0.560827	0.202135	0.483557	1.00399	1.61401	2.55753	6.22383	15.6515	8.01988	38.9712	36.0122	97.2321	65.1087	55.9708	67.2694	19.0263	23.7946
Gorai.008G287900.1.D	GhXAT-2	GhXAT-2	AT3G18170.1		xylan-side chain synthesis	transition up	1	6	22	1--6--22	1	2	1	2.5	1	0.00362976	1	0	0	0	0	0	0	0.0430105	0.30031	1.70892	6.53288	1.19778	25.3409	7.75923	24.0514	23.9768	27.4078	38.5758	17.3013	21.8217
Gorai.006G029100.1.D	KT/KUP/HAK	Potassium transporter family protein-like	AT5G14880.1		unknown	transition up	1	6	22	1--6--22	2	1	0	2	1.5	0	0.666667	4.20157	5.44579	3.96691	2.62749	4.33811	3.87202	5.42378	5.42141	8.71149	17.6745	10.3313	21.6134	17.776	27.0877	24.9297	30.8692	31.4202	28.2226	18.421
Gorai.003G142900.1.D	NST	Nucleotide/sugar transporter family protein-like	AT2G28315.1		unknown	transition up	1	6	22	1--6--22	2	4	3	1.75	1.5	0.0828796	0.666667	0.0910218	0.092007	0.277458	0.253516	0.301437	0.222528	0.767129	1.63532	3.6505	25.2145	5.44411	31.4095	34.9409	54.5243	63.4725	33.2254	39.3489	5.88425	17.8173
Gorai.009G216400.1.A	WPP domain	WPP domain protein 2-like	AT1G47200.1	WPP2	unknown	transition up	1	4	4	1--4--4	2	1	0	5	1.5	0	0.666667	25.0007	41.3879	22.3024	14.8418	17.1548	19.2332	18.3446	34.0445	37.9963	53.594	52.8646	56.6317	50.9924	70.5573	69.7126	55.2154	65.2028	41.8243	38.2214
Gorai.013G157800.1.D	GDSL-lipase	GDSL-like Lipase/Acylhydrolase superfamily protein-like	AT4G26790.1		unknown	transient down	2	6	22	2--6--22	3	1	0	7	2	0	0.5	3.71378	3.77783	3.84746	3.75567	4.97699	4.09307	4.13536	1.35485	1.45896	0.250891	0.790702	0.152254	0.0600952	0.212362	0.0784564	0.179475	0.235321	0.789512	0.308078
Gorai.013G003200.1.A	FLA	FASCICLIN-like arabinogalactan protein 17 precursor-like	AT5G06390.1	FLA17	unknown	transition up	1	6	22	1--6--22	1	2	1	3	1	0.000907441	1	0.584664	0.27573	0.654981	0.26643	0.602863	0.991185	1.23376	2.51771	14.1778	74.111	17.4819	271.093	186.045	496.154	309.827	289.714	481.611	143.838	179.341
Gorai.013G069900.1.A	CYP86B1	cytochrome P450, family 86, subfamily B, polypeptide 1-like	AT5G23190.1	CYP86B1	unknown	transition up	1	6	22	1--6--22	3	1	0	7	2	0	0.5	0.0530673	0.0269634	0.0279611	0.05787	0.0700214	0.195344	0.0719623	0.419764	0.76492	2.2949	0.815453	5.55938	4.07447	8.34147	5.6529	6.94165	8.60191	3.2783	3.78057
Gorai.005G025300.1.D	RIC	ROP-interactive CRIB motif-containing protein 4-like	AT5G16490.1	RIC4	unknown	transient up	1	6	25	1--6--25	4	1	0	3	2.5	0	0.4	0.17021	0.054996	0.100856	0.074685	0.0726788	0.0861653	0.122814	0.114344	0.650634	2.33826	0.626131	6.95513	2.02948	2.65246	3.03433	1.12186	1.58029	1.25843	0.423521
Gorai.010G220700.1.A	HSR8/MUR4/UXE1	NAD(P)-binding Rossmann-fold superfamily protein-like	AT1G30620.1	HSR8,MUR4,UXE1	unknown	transition up	1	6	22	1--6--22	2	2	1	2	1.5	0.015124	0.666667	3.79258	1.49662	2.66226	1.69074	2.12123	2.59229	2.37089	2.5549	4.97544	12.7366	5.54114	22.1404	19.6106	34.2095	32.8112	34.0002	39.5908	14.8419	13.6365
Gorai.001G152500.1.D	P-loop NTPase	P-loop containing nucleoside triphosphate hydrolases superfamily protein-like	AT2G46620.1		unknown	transition up	1	6	6	1--6--6	6	1	0	3	3.71429	0	0.269231	2.31544	2.65279	1.75411	1.17906	1.52499	1.97949	1.56391	2.54594	2.85716	3.99757	2.63705	4.88641	5.35647	11.1015	9.35856	8.59948	9.05937	8.10229	5.64384
Gorai.008G089300.1.D	RGIL	Rhamnogalacturonate lyase family protein-like	AT2G22620.1		unknown	transient up	8	9	25	8--9--25	1	2	1	2	1	0.833333	1	0.332453	0.237198	0.221292	0.038539	0.194892	0.228596	1.24804	7.76718	19.6764	37.3754	17.4909	30.9044	25.4417	9.5153	21.56	5.35708	9.29179	2.37171	2.67744
Gorai.002G064600.1.D	IQ-domain	IQ-domain 10-like	AT3G15050.1	IQD10	unknown	transition up	1	6	22	1--6--22	1	2	1	2.5	1	0.0181488	1	0.101755	0.0145491	0.0233404	0.19457	0.106734	0.110298	0.272207	3.07341	32.1426	132.885	33.7248	370.65	258.806	375.911	338.481	243.52	331.999	118.103	124.905
Gorai.008G293100.1.D	MYB (TF)	MYB (TF)	AT1G17950.1	ATMYB52,BW52,MYB52	unknown	transition up	1	6	22	1--6--22	5	3	2	1.33333	3.16667	0.132486	0.315789	0	0	0	0	0	0	0	0.0594477	0.392302	2.06839	0.313713	13.4575	11.5442	36.5991	18.6195	26.7187	26.9713	16.0841	14.8649
Gorai.010G012300.1.A	LPCAT4	lysophosphatidyl acyltransferase 4-like	AT1G75020.1	LPAT4	unknown	transient up	1	6	22	1--6--22	3	3	2	1.66667	2	0.0199637	0.5	0.111511	0.266123	0.290747	0.101688	0.379212	0.552191	0.489014	0.629293	1.60794	3.54343	1.38573	8.28416	3.82249	4.83382	5.99282	2.80733	3.64123	2.59296	1.70108
Gorai.001G193800.1.D	Pectin lyase	Pectin lyase-like superfamily protein-like	AT3G07820.1		unknown	transition up	1	6	6	1--6--6	2	1	0	2	1.5	0	0.666667	0.00867283	0	0.006892	0	0.00893217	0.00496207	0.0206399	0.0207833	0.034638	0.597905	0.0933943	3.66144	6.13635	11.9329	11.9274	5.12535	6.73036	0.0078204	3.31593
Gorai.005G168400.1.D	MAP65	MAP 65-8-like	AT1G27920.1	MAP65-8	MT Growth	transition up	1	6	22	1--6--22	1	4	3	3.5	1	0.172716	1	0.0744798	0.0095665	0.0961279	0.0474668	0.0769223	0.182496	0.197451	0.520947	4.84605	27.1691	4.41862	124.307	75.4011	160.874	128.5	89.2448	138.827	47.8024	51.5752
Gorai.013G115800.1.D	copine	Calcium-dependent phospholipid-binding Copine family protein-like	AT1G08860.1	BON3	unknown	transition up	1	6	22	1--6--22	3	2	0	3.5	1.8	0	0.555556	0.775431	0.46434	0.938227	0.491955	0.815838	0.918715	1.137	1.57717	3.10135	5.89833	3.49127	4.67073	8.05252	27.3728	12.203	17.7082	20.8384	6.01447	6.82242
Gorai.002G208600.1.D	LUSTR	Lung seven transmembrane receptor family protein-like	AT2G01070.1		unknown	transition up	1	6	22	1--6--22	3	2	1	4	2	0.0193587	0.5	3.66768	2.74741	3.12995	1.4383	2.76746	4.07945	4.63798	8.0451	15.6976	25.3718	16.0576	28.5265	25.3757	37.0407	34.1491	28.3108	33.2754	15.2448	15.6533
Gorai.011G011300.1.D	PTP	Phosphotyrosine protein phosphatases superfamily protein-like	AT1G05000.1		unknown	transition up	1	6	22	1--6--22	4	1	0	5	2.6	0	0.384615	9.6089	9.54065	8.40752	7.98416	7.76101	7.77704	9.19632	10.3045	13.5992	24.3555	15.563	49.171	29.0882	35.9546	37.6482	29.8315	37.9933	19.453	19.5985
Gorai.011G171200.1.A	WVD/WDL	WVD/WDL family-like	AT3G23090.1		MT Growth	transition up	1	6	22	1--6--22	2	3	2	2	1.5	0.0471869	0.666667	3.78167	1.878	2.8278	1.17822	1.2197	1.44762	1.28189	2.45993	12.2531	47.6073	11.7684	112.86	62.1818	45.303	88.0464	28.8508	55.2417	26.4737	16.1873
Gorai.001G079000.1.D		Gorai.001G079000.1.D	AT5G61340.1		unknown	transition up	1	6	22	1--6--22	2	3	2	1.66667	1.5	0.0477919	0.666667	7.21168	9.0316	5.83643	5.36585	5.8497	4.4215	5.43156	10.3475	18.391	47.1114	25.8623	61.5152	40.2733	54.4726	58.4697	52.6726	62.9629	24.3166	24.472
Gorai.011G127500.1.D	B3 (TF)	B3 (TF)	AT4G32010.1	HSI2-L1,HSL1,VAL2	unknown	transition up	1	6	4	1--6--4	2	1	0	2	1.5	0	0.666667	3.698	2.06006	3.35427	1.97515	2.63921	3.32101	3.07513	4.04638	4.51583	4.64781	4.52689	4.36326	6.21109	9.36517	8.32378	7.00238	8.14989	8.66261	4.58054
Gorai.001G247300.1.D	GhTBL3-1	GhTBL3-1	AT5G01360.1	TBL3	AGP/homogalacturonan synthesis	transition up	1	6	22	1--6--22	2	3	2	1.33333	1.5	1.16667	0.666667	0.492584	0.284764	0.319231	0.317034	0.387658	0.690721	0.855851	7.21406	54.3604	135.715	56.6606	231.302	237.763	372.738	374.602	190.772	248.259	8.0795	82.3699
Gorai.001G005700.1.A	PERK	proline-rich extensin-like receptor kinase 4-like	AT2G18470.1	PERK4	unknown	transition up	1	4	4	1--4--4	2	1	0	5	1.5	0	0.666667	15.8947	26.4262	16.4896	10.8758	12.2581	13.2414	9.87531	13.4333	16.7802	24.8674	15.6308	39.1596	24.7939	31.8233	34.527	25.8041	37.3419	18.8707	13.3577
Gorai.003G156000.1.A	TALE (TF)	TALE (TF)	AT5G41410.1	BEL1	unknown	transition up	1	6	22	1--6--22	4	1	0	3	2.5	0	0.4	0.0593374	0.030435	0.0238039	0.00514143	0.0239985	0.0721977	0.0373592	0.241037	0.603719	2.91373	0.90256	4.02441	3.03877	2.0015	3.48769	2.12417	2.92189	1.12989	1.25187
Gorai.010G239500.1.A	GhRWA1-4	GhRWA1-4	AT2G34410.1		xylan backbone synthesis	transition up	1	6	22	1--6--22	3	2	1	4	2	0.0556564	0.5	7.14529	6.5998	5.3047	3.62303	3.94471	4.29406	5.67283	8.93386	18.2949	50.6833	24.424	93.7139	78.9894	161.908	138.794	108.756	136.128	42.457	45.4984
Gorai.008G049700.1.A	RAN1	copper-exporting ATPase / responsive-to-antagonist 1 / copper-transporting ATPase (RAN1)-like	AT5G44790.1	HMA7,RAN1	unknown	transition up	1	6	22	1--6--22	2	1	0	5	1.5	0	0.666667	5.81957	4.45822	5.20713	4.22021	5.2298	5.23531	4.98815	6.55634	9.15071	14.2991	10.0995	15.3761	19.5066	19.1211	19.7195	18.6547	21.1668	15.6221	10.9894
Gorai.001G131200.1.D	FLA	GhAGP4; FASCICLIN-like arabinogalactan-protein 11-like	AT5G03170.1	ATFLA11,FLA11	unknown	transition up	1	6	22	1--6--22	4	2	0	4.5	2.2	0	0.454545	0	0	0.00463973	0.0213578	0.0247719	0.0111315	0.130701	0.64139	7.22264	66.1498	23.2888	928.224	343.654	624.842	936.985	766.3	1031.47	380.007	376.925
Gorai.002G073300.1.A		Gorai.002G073300.1.A	AT4G27435.1		unknown	transition up	1	6	22	1--6--22	2	1	0	5	1.5	0	0.666667	86.0047	92.4632	70.6911	68.1904	77.5513	73.7224	69.5097	103.194	149.317	247.149	166.997	377.72	243.303	322.2	291.966	283.778	319.781	209.009	198.361
Gorai.012G111900.1.D	IRX12/LAC4	Laccase/Diphenol oxidase family protein-like	AT2G38080.1	ATLMCO4,IRX12,LAC4,LMCO4	unknown	transition up	1	6	25	1--6--25	3	1	0	4	2	0	0.5	0.00566277	0	0.00918282	0.0133621	0.025626	0.0336228	0.22814	2.22645	21.3261	50.3186	28.4591	39.3479	15.0211	35.4224	53.5236	16.5233	28.8526	3.15984	8.92073
Gorai.001G035000.1.D	EamA	EamA-like transporter family-like	AT4G32140.1		unknown	transient up	1	6	22	1--6--22	1	1	0	4	1	0	1	4.80807	4.4184	4.48518	3.8838	4.59157	5.14519	5.25731	7.484	11.598	20.5644	11.0641	59.0688	30.5871	27.5941	44.1789	31.9505	38.9314	22.6094	18.5333
Gorai.009G036600.1.A	LRR kinase	Leucine-rich repeat protein kinase family protein-like	AT3G42880.1		unknown	transition up	1	6	22	1--6--22	1	1	0	5	1	0	1	0.0306459	0.0128113	0.0349469	0.0418696	0.0162988	0.039436	0.0375597	0.216082	0.519788	1.68383	0.659624	1.65421	1.86586	2.97846	1.98533	1.8187	2.2473	1.43915	0.998101
Gorai.001G030500.1.A	ABH	alpha/beta-Hydrolases superfamily protein-like	AT4G31020.1		unknown	transition up	1	6	22	1--6--22	3	2	0	3	1.8	0	0.555556	0.00826473	0.012046	0.0487294	0.0430109	0.0714126	0.0551435	0.497253	1.46884	1.89516	9.35577	3.16599	25.2534	28.3044	53.9483	43.3515	34.6691	40.6345	27.4951	24.0916
Gorai.003G156000.1.D	TALE (TF)	TALE (TF)	AT5G41410.1	BEL1	unknown	transition up	1	6	22	1--6--22	1	2	1	3.5	1	0.0281307	1	0	0	0	0	0	0.00521953	0.0144207	0.00339397	0.219234	1.27678	0.185744	4.59072	1.96653	3.10688	3.26772	2.75803	3.80254	2.57524	2.59124
Gorai.007G377700.1.D	PAR1	PAR1 protein-like	AT3G54040.1		unknown	transition up	1	6	6	1--6--6	1	3	2	3.66667	1	0.0804598	1	0.534789	0.539573	0.55953	0.474124	0.788975	0.861534	0.775611	4.67115	15.0872	113.155	14.4708	313.923	579.476	734.567	992.146	431.928	544.642	0.775909	199.371
Gorai.001G083200.1.D	GhAXY9-1	GhAXY9-1	AT3G03210.1		Xyloglucan	transient up	1	4	25	1--4--25	3	1	0	3	2	0	0.5	12.7322	8.47404	8.94157	7.54628	9.15128	11.6626	9.41509	15.8507	18.6238	27.3793	21.4395	26.7576	22.5407	24.1277	23.7795	20.586	26.9751	10.8687	10.5967
Gorai.001G198700.1.D	catalase	catalase 2-like	AT4G35090.1	CAT2	unknown	transition up	1	6	6	1--6--6	3	1	0	3	2	0	0.5	0.0228113	0.0374803	0.063633	0.0217612	0.012272	0	0.0048422	0.0842763	0.437476	2.92576	0.473939	17.7086	26.6748	58.7187	58.1069	33.8702	38.2197	0.394414	13.471
Gorai.001G143600.1.D	BXL	beta-xylosidase 2-like	AT1G02640.1	ATBXL2,BXL2	unknown	transition up	1	6	22	1--6--22	3	1	0	4	2	0	0.5	0.0202858	0.0276608	0.0384964	0.0362094	0.0754621	0.0699273	0.102913	0.260015	2.83089	10.657	2.45268	25.9261	14.2482	7.3884	33.967	9.96402	22.6539	1.05209	3.13645
Gorai.009G166000.1.D	SYP61	syntaxin of plants 61-like	AT1G28490.2	ATSYP61,OSM1,SYP61	unknown	transition up	1	6	22	1--6--22	3	1	0	3	2	0	0.5	16.332	10.3353	16.045	13.5865	10.889	11.3471	13.6163	19.0319	33.1495	57.1317	28.115	71.9183	46.8485	68.8356	57.199	51.243	61.8171	38.3838	32.8968
Gorai.003G159100.1.A	TUB6	beta-6 tubulin-like	AT5G12250.1	TUB6	unknown	transition up	1	6	22	1--6--22	3	5	4	2.6	2	0.345433	0.5	12.3504	10.8929	7.39688	4.66321	6.55695	8.13953	9.15588	21.9381	77.5413	316.266	110.934	638.5	447.653	330.107	464.883	245.566	389.459	168.038	154.965
Gorai.002G197700.1.A	PKP	Protein kinase protein with adenine nucleotide alpha hydrolases-like domain-like	AT2G16750.1		unknown	transition up	1	6	22	1--6--22	4	1	0	5	2.6	0	0.384615	0.622	0.425933	0.600877	0.571345	0.607395	0.699423	0.742266	0.73337	1.83916	4.71953	1.56846	12.9355	7.46173	6.92222	9.453	4.33275	7.52866	7.70663	6.81762
Gorai.011G210700.1.D		Gorai.011G210700.1.D	AT5G01790.1		unknown	transition up	1	6	22	1--6--22	4	2	1	4	2.6	0.18905	0.384615	0.0126193	0	0.00602343	0.0277127	0.055522	0	0.015023	0.112801	1.35762	6.6636	1.70894	21.1044	9.12609	7.48947	12.7948	7.94127	9.67539	4.50691	5.2165
Gorai.003G108700.1.A	GDSL-lipase	GDSL-like Lipase/Acylhydrolase superfamily protein-like	AT1G06990.1		unknown	transition up	1	6	22	1--6--22	1	2	1	2.5	1	0.0248034	1	0	0	0.0161434	0.0118486	0.034754	0	0.280184	5.65504	24.223	111.62	39.2831	215.471	205.796	372.351	393.84	293.312	369.491	99.7844	149.199
Gorai.008G242800.1.D	TALE (TF)	TALE (TF)	AT1G62990.1	IXR11,KNAT7	unknown	transition up	1	6	22	1--6--22	2	2	1	2	1.5	0.00120992	0.666667	0.0152826	0	0.0280077	0.0567773	0	0	0.034038	0.234289	1.35629	7.49584	0.95983	37.5485	29.8103	92.3274	44.7647	45.5594	50.0226	23.1853	23.1606
Gorai.001G131200.1.A	FLA	GhAGP4; FASCICLIN-like arabinogalactan-protein 11-like	AT5G03170.1	ATFLA11,FLA11	unknown	transition up	1	6	22	1--6--22	2	2	1	1.5	1.5	0.0338778	0.666667	0	0.0141852	0.0143962	0.0543017	0.076442	0.021319	0.135467	0.579385	12.9553	105.678	24.8504	774.19	329.01	511.474	805.929	501.264	789.411	226.75	222.439
Gorai.002G092600.1.D	GH17	O-Glycosyl hydrolases family 17 protein-like	AT5G55180.1		unknown	transition up	1	6	22	1--6--22	1	2	1	2	1	0.00574713	1	0.194539	0.034867	0.0741422	0	0.008212	0.00912553	0.13561	1.10359	3.59962	13.3375	2.59114	20.786	34.5327	21.5274	66.7869	23.111	19.106	5.77261	16.8342
Gorai.010G143300.1.D	KOR1	KOR1-like	AT5G49720.1	ATGH9A1,DEC,GH9A1,IRX2,KOR,KOR1,RSW2,TSD1	CesA interacting	transition up	1	6	22	1--6--22	1	5	4	1.8	1	0.031458	1	89.1098	100.948	82.9422	52.3151	62.542	72.5291	64.7781	97.5988	185.49	314.839	193.347	495.954	465.015	617.226	681.208	491.742	670.797	237.969	239.09
Gorai.001G083200.1.A	GhAXY9-1	GhAXY9-1	AT3G03210.1		Xyloglucan	transition up	1	6	22	1--6--22	3	1	0	2	2	0	0.5	3.1296	2.39992	2.9959	2.72326	2.45083	2.67836	2.92617	3.52519	6.4424	8.99971	5.49402	9.83439	9.27096	10.1374	11.4925	9.74063	11.7638	8.03166	5.60243
