## Supplementary Table 9 for "A high-resolution model of gene expression during *Gossypium hirsutum* (cotton) fiber development"

### Sheet: Grover_SupplementaryTable09
Supplementary Table 9. Node interactions for the CesA network, including inverse rank product (IRP) score from Seidr and edge betweenness, as calculated by Cytoscape
shared name	IRP_score	EdgeBetweenness
Gorai.001G044700.1.D (interacts with) Gorai.005G168400.1.D	0.532732	40
Gorai.004G057400.1.A (interacts with) Gorai.004G057400.1.D	0.680896	539
Gorai.004G057400.1.A (interacts with) Gorai.005G168400.1.D	0.412879	1098
Gorai.001G238100.1.A (interacts with) Gorai.001G238100.1.D	0.682979	5
Gorai.013G183500.1.D (interacts with) Gorai.010G220700.1.A	0.319708	75
Gorai.007G087500.1.D (interacts with) Gorai.008G293100.1.D	0.319371	287
Gorai.012G151500.1.A (interacts with) Gorai.010G239500.1.A	0.318386	230
Gorai.004G219500.1.A (interacts with) Gorai.009G009700.1.A	0.417333	4
Gorai.001G133800.1.D (interacts with) Gorai.001G238100.1.D	0.417164	3
Gorai.005G226400.1.D (interacts with) Gorai.001G238100.1.A	0.416547	2
Gorai.001G035000.1.A (interacts with) Gorai.002G208600.1.D	0.416097	80
Gorai.008G178000.1.D (interacts with) Gorai.011G037900.1.A	0.415912	6
Gorai.001G005700.1.D (interacts with) Gorai.001G079000.1.D	0.415824	87
Gorai.001G084100.1.D (interacts with) Gorai.001G247300.1.D	0.319668	15
Gorai.009G196200.1.D (interacts with) Gorai.011G037900.1.A	0.417645	116
Gorai.008G287900.1.D (interacts with) Gorai.009G009700.1.A	0.418648	20
Gorai.006G029100.1.D (interacts with) Gorai.008G287900.1.D	0.316053	24
Gorai.003G142900.1.D (interacts with) Gorai.007G377700.1.D	0.420003	352
Gorai.009G216400.1.A (interacts with) Gorai.010G143300.1.D	0.31574	76
Gorai.013G157800.1.D (interacts with) Gorai.004G057400.1.A	0.31538	52
Gorai.013G003200.1.A (interacts with) Gorai.011G037900.1.A	0.417576	51
Gorai.013G069900.1.A (interacts with) Gorai.004G057400.1.A	0.319092	216
Gorai.005G025300.1.D (interacts with) Gorai.010G012300.1.A	0.314663	4
Gorai.010G220700.1.A (interacts with) Gorai.009G196200.1.D	0.417171	98
Gorai.001G152500.1.D (interacts with) Gorai.008G293100.1.D	0.317905	224
Gorai.008G089300.1.D (interacts with) Gorai.011G037900.1.D	0.31425	11
Gorai.002G064600.1.D (interacts with) Gorai.009G009700.1.D	0.534443	88
Gorai.008G293100.1.D (interacts with) Gorai.011G210700.1.D	0.314062	750
Gorai.010G012300.1.A (interacts with) Gorai.011G171200.1.A	0.318239	135
Gorai.001G193800.1.D (interacts with) Gorai.002G092600.1.D	0.316875	38
Gorai.005G168400.1.D (interacts with) Gorai.009G009700.1.A	0.528788	601
Gorai.013G115800.1.D (interacts with) Gorai.003G142900.1.D	0.317928	135
Gorai.013G115800.1.D (interacts with) Gorai.009G196200.1.D	0.31621	90
Gorai.002G208600.1.D (interacts with) Gorai.004G057400.1.A	0.318654	200
Gorai.011G011300.1.D (interacts with) Gorai.003G159100.1.A	0.315098	295
Gorai.011G171200.1.A (interacts with) Gorai.003G156000.1.D	0.314992	186
Gorai.001G079000.1.D (interacts with) Gorai.007G377700.1.D	0.41908	180
Gorai.011G127500.1.D (interacts with) Gorai.013G003200.1.A	0.314909	6
Gorai.001G247300.1.D (interacts with) Gorai.008G089300.1.D	0.314849	20
Gorai.001G005700.1.A (interacts with) Gorai.010G143300.1.D	0.318254	34
Gorai.003G156000.1.A (interacts with) Gorai.010G012300.1.A	0.316452	84
Gorai.010G239500.1.A (interacts with) Gorai.004G057400.1.A	0.412082	352
Gorai.008G049700.1.A (interacts with) Gorai.010G143300.1.D	0.409562	70
Gorai.001G131200.1.D (interacts with) Gorai.004G057400.1.D	0.418323	10
Gorai.001G131200.1.D (interacts with) Gorai.003G159100.1.A	0.413371	40
Gorai.002G073300.1.A (interacts with) Gorai.010G143300.1.D	0.318978	28
Gorai.012G111900.1.D (interacts with) Gorai.003G142900.1.D	0.317959	111
Gorai.001G035000.1.D (interacts with) Gorai.004G057400.1.D	0.411041	53
Gorai.009G036600.1.A (interacts with) Gorai.011G037900.1.A	0.409065	57
Gorai.001G030500.1.A (interacts with) Gorai.005G168400.1.D	0.415028	4
Gorai.001G030500.1.A (interacts with) Gorai.008G242800.1.D	0.411139	6
Gorai.003G156000.1.D (interacts with) Gorai.004G057400.1.D	0.408902	124
Gorai.007G377700.1.D (interacts with) Gorai.009G009700.1.A	0.314813	306
Gorai.001G083200.1.D (interacts with) Gorai.001G079000.1.D	0.318791	150
Gorai.001G198700.1.D (interacts with) Gorai.001G247300.1.D	0.317709	6
Gorai.001G143600.1.D (interacts with) Gorai.003G142900.1.D	0.415827	165
Gorai.009G166000.1.D (interacts with) Gorai.011G171200.1.A	0.317796	99
Gorai.003G159100.1.A (interacts with) Gorai.004G057400.1.A	0.319426	1338
Gorai.002G197700.1.A (interacts with) Gorai.003G159100.1.A	0.408207	215
Gorai.011G210700.1.D (interacts with) Gorai.003G159100.1.A	0.418066	880
Gorai.003G108700.1.A (interacts with) Gorai.009G009700.1.D	0.528575	100
Gorai.008G242800.1.D (interacts with) Gorai.002G064600.1.D	0.412826	120
Gorai.001G131200.1.A (interacts with) Gorai.003G108700.1.A	0.413615	164
Gorai.002G092600.1.D (interacts with) Gorai.009G009700.1.D	0.408053	28
Gorai.010G143300.1.D (interacts with) Gorai.011G037900.1.A	0.316447	140
Gorai.001G083200.1.A (interacts with) Gorai.001G131200.1.A	0.416197	168
