## Supplementary Table 10 for "A high-resolution model of gene expression during *Gossypium hirsutum* (cotton) fiber development"

### Sheet: Sheet1
Supplementary Table 10. Algorithms used in Seidr. The number of nodes included by each is listed under nodes, and the number of edges connecting surviving nodes is listed under edges. The Seidr inverse rank product (IRP) nodes and edges are given below the algorithms, as are the Seidr backbone nodes and edges at two different p-values (p<0.1 and p<0.05).
algorithm	nodes	edges	edges (M)
ARACNE	74446	20761860	20.76
CLR	74446	1586553328	1586.55
GENIE3	74446	900142276	900.14
LLR	74446	1485911446	1485.91
MI	74446	2771066235	2771.07
NARROMI	74446	1626695574	1626.7
PCOR	74446	2771066235	2771.07
PEARSON	74446	2771066235	2771.07
PLSNET	74446	2769292449	2769.29
SPEARMAN	74446	2771066235	2771.07
SVM	74446	24684142	24.68
TIGRESS	74446	125186716	125.19
wgcna	59442	271371029	271.37
irp	74446	2771066235	2771.07
backbone (p<0.1)	69110	5095404	5.1
backbone (p<0.05)	65937	2224900	2.22
